# Transcriptomic comparison of early onset preeclampsia and placenta accreta identifies inverse trophoblast and decidua functions at the maternal-fetal interface

**DOI:** 10.1101/2025.05.09.653201

**Authors:** Ophelia Yin, Ana Almonte-Loya, Romina Appierdo, Monica Yang, Bahar D. Yilmaz, Tomiko T. Oskotsky, Juan M. Gonzalez, Linda C. Giudice, Yalda Afshar, Marina Sirota

## Abstract

Early onset preeclampsia is a placental disorder characterized by shallow implantation, whereas placenta accreta spectrum is a placental disorder of deep placental attachment. This study compares the transcriptome of these two obstetric syndromes. By integrating available microarray and single-cell placenta/decidua transcriptomic datasets, we demonstrated that early onset preeclampsia genes are inversely expressed in placenta accreta, with the most marked differences noted in cell types of decidua, endothelial, and extravillous trophoblasts. Our findings highlight the key functions of trophoblast cell migration and invasion, decidua cell signaling, hypoxia pathways, and global growth factor and collagen contributions to these pregnancy disorders. This research provides new insights into the mechanisms of placentation and unifies these clinical siloes of disease by focusing on the fundamental biology of placental development at the maternal-fetal interface.
