## Supplementary material for "Transcriptomic comparison of early onset preeclampsia and placenta accreta identifies inverse trophoblast and decidua functions at the maternal-fetal interface": 120 overlapping preeclampsia and accreta genes

X	logFC	AveExpr	t	P.Value	adj.P.Val	B
NEK11	0.354811045962018	-0.23742766338979	7.67708841305417	1.84800438361949e-12	1.14076626154763e-09	17.9095048197131
CORO2A	0.243987016428366	-0.0489515987061181	6.30418975155724	2.99513877112265e-09	5.608986280708e-07	10.8245834759305
OPRK1	-0.353711404277063	-0.0438050306320806	-6.27585965682306	3.46155559733134e-09	6.37610560767303e-07	10.6862300062159
CSNK2A2	0.148620702551382	1.65267234090909	6.05270533902491	1.06882185355425e-08	1.66486484422324e-06	9.60921134586375
NTRK2	0.24399075078186	-0.578313117829187	5.7726554757787	4.25667446840063e-08	5.33428521540101e-06	8.29113329003331
OXGR1	0.211092897760191	-0.480645674499534	5.74587131206676	4.84844399253603e-08	5.89846832289036e-06	8.16711159596195
PART1	-0.255749558119481	-0.557542884000742	-5.60774002175477	9.43328401299987e-08	9.8668715792496e-06	7.53335996015035
SERPINA3	0.693209138433274	0.50019089873461	5.60257871194332	9.66901048648141e-08	1.00095278123097e-05	7.50987216605447
ANKRD37	0.286622391275749	0.17679464890521	5.53424177299886	1.33888268777562e-07	1.26790669074752e-05	7.20021647386759
ERP44	0.124793186702601	1.44449793668807	5.51068628949089	1.497009675772e-07	1.35501264701606e-05	7.09405584986613
IGSF8	0.182449152380688	0.307775833094756	4.98032556225879	1.70696608189226e-06	9.38944016069249e-05	4.78566514135294
ST8SIA6	0.246227386590735	-0.82133593703273	4.88730814194406	2.57328107256433e-06	0.000133195265951645	4.39770711730348
ASTE1	0.207296187045731	-0.166934747688476	4.76448507203917	4.38997844865927e-06	0.000211691932572835	3.89355356636676
DNAJC3	0.135878240848852	0.890580436977617	4.71556153683572	5.41709978495895e-06	0.000247361101687427	3.69535352091237
GNA14	-0.126390887351783	-0.442848517695223	-4.52393076968428	1.21690181064421e-05	0.000465687982761089	2.9337030936076
CXXC1	0.12390892825687	0.554005895425365	4.51036385669994	1.28754816534658e-05	0.000486566246127867	2.88068136027528
LRRN3	-0.230157392379479	-0.571602407469349	-4.48737594406435	1.41636418080392e-05	0.000515426676887749	2.79111651938211
STBD1	0.244957068430411	0.508932021113069	4.46688220938692	1.54159706381678e-05	0.000548174957565034	2.7115627918614
PP7080	0.109192705409299	0.0175637301799851	4.44888931622521	1.66027947211383e-05	0.000579794392553245	2.64194578415278
GABRB1	-0.236926046656327	-0.620571961349061	-4.35580745155158	2.42872760189064e-05	0.000773988583952416	2.28524189537909
HYOU1	-0.0981720817209471	0.767217489851798	-4.26188255797581	3.54494127564091e-05	0.00103837497787534	1.9312262798751
RNASE11	-0.131267662989028	-1.03612131117462	-4.2553658357745	3.63840459204729e-05	0.00105994593096775	1.90688689972428
ACOT4	-0.105764307802374	-0.438404398252567	-4.19550010341784	4.61496675157611e-05	0.00127136612972759	1.68466008443482
OTUB2	-0.164067453759974	0.25582846569168	-4.18240102600606	4.85987494128858e-05	0.00132136273485248	1.63636525424723
UXT	-0.097950510678266	1.5488767837272	-4.12417740934203	6.10719860734792e-05	0.0015551595804329	1.42314594753819
EMC7	0.0726664831923528	1.31219152694405	4.01845345009704	9.19348510527852e-05	0.00212521243064739	1.04206542921086
MXRA5	-0.145323120110117	0.000301836035398157	-4.01078670964973	9.46747862454293e-05	0.0021734774963534	1.01473898946426
LAMC3	-0.104149271232155	0.749671962232061	-3.91990391336817	0.000133689566467077	0.00282408619050289	0.69401704985698
TOR1B	0.0673458616630473	0.287770985272403	3.91286767713322	0.000137276918780072	0.00285999300663431	0.669434755189158
CLIC5	-0.13068352725179	0.462039269968427	-3.89407266025134	0.000147313792568172	0.00302259168783214	0.603947194483387
CLDN16	-0.247163888778925	0.0205676240542257	-3.81446630543924	0.000198091843718363	0.00381687486618954	0.329430324418671
SLC26A6	0.116329807066595	0.282411012095248	3.71714553894131	0.000282814103043344	0.0048559225269294	0.000166971171548624
SCCPDH	0.151720403889955	0.976508835452647	3.71247538689109	0.000287639656682778	0.00491701554659677	-0.0154564634537566
ZNF554	-0.174232291045187	0.0867686253647709	-3.70762938962264	0.000292729200146292	0.00498692616677767	-0.0316509402401506
CD82	0.0994358905518318	0.375174450722113	3.53492432724092	0.000540996911391264	0.00772647431204644	-0.597244013311097
CP	0.284645065812391	-0.35170938699759	3.51529326660991	0.00057932851303953	0.00810968154933932	-0.660097327012655
GATM	-0.119972787567167	0.627867322779184	-3.49318768063151	0.000625543562134168	0.00860225622944735	-0.730518796065385
TNFAIP8	0.0734439248228793	0.127543149082269	3.4619019150178	0.000696898653782942	0.00934449707369291	-0.829541253641978
BTBD16	0.125279000941465	-0.0988416380424507	3.41214295613499	0.000826311377837345	0.0106881213532777	-0.985470524133471
PANX1	0.0888915167833595	0.454929663136439	3.37110956309236	0.0009496290094062	0.01180273430259	-1.11260490880567
COL1A1	-0.134005788627172	1.28784374984554	-3.34560670822136	0.00103473477227168	0.0124609280704134	-1.19095613317501
TWSG1	-0.0992343065047718	0.511538446994792	-3.31874848899389	0.00113203527655934	0.0133718157012151	-1.27291822488214
RWDD4	-0.0605605410069271	-0.167141864081392	-3.31369122235085	0.00115128644325422	0.0135280032139928	-1.28828762386935
SLC29A3	-0.0883660075591812	0.916530745744003	-3.30088258452764	0.00120141988634662	0.0138383311995433	-1.32712358341657
DDIT4L	0.120739944332362	-0.261634346416491	3.25170701114826	0.0014134287994754	0.0154780668862395	-1.47501668359188
ATP2C2	0.19450793558388	-0.179355931731865	3.24824145261173	0.00142961279106503	0.0155632634805231	-1.48536668004145
SNORD109B	-0.122303635847314	-1.32240872953738	-3.23408151993528	0.00149754799666751	0.0160203032480471	-1.52755628164527
MPPE1	0.0547049907873092	-0.0237799518707819	3.13852238022746	0.00204053946669155	0.0201837811818089	-1.80807627842125
HK1	0.0817552018929675	0.0663765115534697	3.12776156887236	0.00211197670079935	0.020706068042484	-1.8392047906151
TCEAL1	0.0658461383726766	-0.114636234201766	3.12475305650332	0.00213235953094554	0.0208568288158857	-1.84789096189036
PSMC3	-0.0678320238226256	1.04479471265664	-3.05936133454621	0.00262296683058683	0.0240608230159485	-2.03487513141486
SPDYE5	0.053186809975508	-0.209792221588939	3.04571975253271	0.00273764205236077	0.0247441865979918	-2.07344361924309
OCEL1	0.0751241998816957	0.199933427289516	3.03854908677186	0.00279975889873237	0.0251149524032144	-2.09365608867216
CYSLTR2	-0.109102198648173	-0.334877106500398	-3.02952131019719	0.00287981139919886	0.0256707682379064	-2.11904351730002
SNRNP25	-0.0897564616681587	0.151341376832687	-2.95106197144206	0.00366973537999416	0.0301758552954261	-2.33686444201645
OMG	-0.0576055170101563	-1.45653771854544	-2.94784604802106	0.0037060055909574	0.0303826833175046	-2.34568434465667
FBLN5	-0.0977606041858192	0.442535192781466	-2.94631492857583	0.00372338943731494	0.0304330140317528	-2.34988054573513
IGFBP6	0.117119609637181	0.23685856688004	2.9405143718735	0.00378992827357388	0.0307680148736755	-2.36576002013022
LMAN2	-0.143668889606499	1.69289547868235	-2.92931684738397	0.00392147234836642	0.0314832271821884	-2.39633533665339
BCAP31	0.0499632919596807	1.22928043880591	2.92210986122249	0.00400833852043186	0.0319956791762633	-2.41595936939847
LEO1	-0.0618164964793338	-0.224514477064564	-2.91113549259064	0.00414400608596332	0.0328114724155585	-2.44575892236919
LINC01116	0.0534385533195419	-0.88968468994769	2.89694433336261	0.00432567760168621	0.0338003134492752	-2.48414497291618
INO80D	0.0931153158432566	0.763587143420216	2.89186837247261	0.00439240967929062	0.0339871365481601	-2.49783441670977
FGF10	-0.072328741900474	-0.554999924442356	-2.87792026962901	0.00458066246242043	0.0348293345169532	-2.53534082771463
SCN11A	-0.08776540105952	-0.24504806250092	-2.86111257508322	0.0048173016162621	0.036069167133082	-2.58032118577996
IFIT1	0.147949973543565	0.206582295799301	2.85300166883661	0.0049354473166167	0.0367556302171808	-2.60194302579442
RSPH3	0.0489469243622044	0.326100226989567	2.8173546830017	0.00548670585060722	0.0395051345305451	-2.696317126501
BIN2	0.1036167310806	0.526575999187864	2.74002406036985	0.0068801918569275	0.0459239718379698	-2.89737475189204
AADAC	0.113167556860569	-1.27468137274289	2.73656325307929	0.00694947773362785	0.0462189735435536	-2.90625472310433
TMPPE	-0.0508546861745829	-0.273689142542814	-2.72441017863586	0.00719782659018232	0.0471617343177203	-2.93735751383644
GLB1	-0.0819440136961512	0.459792745593328	-2.72022051276081	0.00728528987434462	0.0475612715768515	-2.94805090287171
CHI3L2	0.131426027156424	-0.503912195214997	2.70582853695292	0.00759312124471861	0.049033146759289	-2.98467041149685
ATF1	0.0704002321445278	0.911671562504646	2.69545515070023	0.00782225026779495	0.0500858414188776	-3.01095572457582
CYP4B1	0.075212711793044	-0.497759668827044	2.69014336351487	0.00794198348212278	0.0505611301361881	-3.0243799258414
B3GALT4	0.0581844597058966	0.260481387439012	2.67489192499642	0.00829503453488037	0.0521572291247356	-3.06279056052285
MNT	0.052162585618214	0.29307935400838	2.65612199465344	0.00874896744152937	0.0540871811379711	-3.1097902274496
GBP3	0.134748108798204	-0.0593271753362917	2.61865407948263	0.00972270850695281	0.0582907851386268	-3.20270874473953
RSL24D1	0.0439038410499586	0.188375686696114	2.61024862005282	0.0099541263381729	0.0592307831768396	-3.22338866446145
PLEKHJ1	-0.100585055254768	0.399227178064102	-2.58617074129259	0.0106447092199653	0.0618893084967625	-3.282291483572
COPS6	-0.0399767167680828	1.2448385522653	-2.55245786070558	0.0116839297012541	0.0659674987570467	-3.36392621768816
PRDX1	-0.0445653694233219	2.34861669372786	-2.54582402161557	0.011898816034917	0.0669539388433363	-3.37987439605328
AOX1	0.144989341491585	0.0582100348920553	2.54169258016425	0.0120344253117869	0.0674857506086158	-3.38978743261639
AZI2	0.0505829365635074	0.382260424687771	2.53360858423578	0.0123037805250547	0.0685384725972885	-3.40914158973037
RTN3	0.0737796060806065	-0.0590126169156259	2.50017821804358	0.0134758215771003	0.0725450809650254	-3.48857738744758
DYNC1LI1	-0.0497750802691402	0.14911940923716	-2.47655824475387	0.0143629775664404	0.0756359390520889	-3.54411740400941
FCN3	0.122289463115171	0.541463390671953	2.45504339279967	0.0152159556716661	0.078652263522584	-3.59428494869451
PTGR1	-0.0610712840428516	-0.360722275208099	-2.4486678009022	0.0154772312148762	0.079420878281509	-3.60907382487297
SEC11C	-0.0652794345200734	0.407584748575681	-2.42732199958717	0.0163812533155181	0.082679236973775	-3.6583294209304
SIAE	0.0541359344087129	-0.192312828515723	2.41423228199681	0.0169585164523177	0.0845490857645165	-3.68833702002355
VPS25	-0.0590918960676487	0.908874087146094	-2.39502563086507	0.0178381749878952	0.0872385159986061	-3.73209581492645
TMEM147	-0.0466186115943084	1.08941406643474	-2.39212432702828	0.0179745063488104	0.0877250650997433	-3.7386777813401
AGPAT1	-0.037862914321132	0.199686912575572	-2.38780827348696	0.0181790218963116	0.0883867438581753	-3.74845561594873
HMGN4	0.0412129358847	0.868514548677388	2.34765002838983	0.0201827300873557	0.0952124433529456	-3.83864765946794
GTF2A1	0.0369392644558896	0.585719493678055	2.34350996361852	0.020399976991492	0.0959115420358807	-3.84786519116496
TMBIM1	0.069472858285637	2.4889311729074	2.32892782474531	0.0211816561179067	0.0985029750326872	-3.88021082474168
GSTZ1	-0.0349393466691028	-0.314492211275739	-2.31580003577817	0.0219077900775554	0.100505680490673	-3.90916993019201
DIRAS2	0.0456395664300989	-0.59419351687123	2.31518225517503	0.0219424937305942	0.100586303669327	-3.91052896589682
FEZ1	-0.0776893589477552	-0.19008679034995	-2.30844259343717	0.0223242414248857	0.101911293297335	-3.92533341497423
SRY	0.0344841769808289	-1.50419305458496	2.30704500448444	0.0224041297399797	0.102192017070673	-3.92839835350076
LRRC15	0.0539865398587457	-0.444086611538107	2.29471033928342	0.023120149652123	0.104167060739961	-3.95537357216129
AADACL2	0.0692519596448461	-1.10940402857237	2.27195332418179	0.0244939778425118	0.108690396352807	-4.00478821306212
PCMT1	0.0395158907603673	1.28851533700575	2.25786030952703	0.0253801357597374	0.111359487034498	-4.03515947953809
SPDYE2	0.0536110373295275	-0.124202010536351	2.24252570094447	0.026376072263523	0.114243762062406	-4.06800598524358
SLC1A3	0.0690124211265459	0.544295823407477	2.24139976172556	0.0264505246608782	0.114476991566569	-4.07040948954579
PIGK	0.0663490571031299	-0.0950308445670983	2.22237721288689	0.0277363868971445	0.118146707781462	-4.11084567610103
MEDAG	0.0860819545430571	-0.274867844594968	2.20736252133962	0.0287894447182566	0.121170119979592	-4.14253464882641
ATP6V1D	0.0510129725797146	0.831851854001738	2.2035477399716	0.0290624706675514	0.121643445157227	-4.15055382075084
CLNS1A	-0.0436333865452035	0.873200063650082	-2.16723835376901	0.0317757888115531	0.128613778510795	-4.22622997148083
GID4	0.0385771746250431	-0.11226233085347	2.15764585779828	0.0325282521667413	0.130480957608442	-4.24602566254256
ANAPC15	-0.0529232058215955	0.199340621107358	-2.15627695724408	0.0326368797376114	0.130772686187305	-4.24884389030225
LRRC55	0.0456411639599081	-0.226803137621273	2.15469998204842	0.0327624076222315	0.131010328176519	-4.25208840998341
SLC12A2	-0.0460631246315392	-0.139690153736026	-2.14901233748352	0.0332186210634439	0.132295043551833	-4.26377182843818
PELI3	0.0610181617027089	-0.488424016973553	2.10872272069321	0.0366102357055816	0.140497996432173	-4.34570210549724
DPH3	-0.0401049027733741	0.449465210683598	-2.10850307686838	0.0366295133348772	0.140539617576519	-4.34614475860457
OR7C1	0.0434181404590508	-1.08595823959766	2.10477283369317	0.0369582442180448	0.14150770879443	-4.35365576902228
RAB34	-0.0421817734345034	-0.0518916028189698	-2.07992369909638	0.0392134977208676	0.147035178068324	-4.40337068870594
NIPAL3	-0.0868646326103489	-0.0708473763152698	-2.02554471191852	0.0445634375925514	0.158624352926499	-4.51021980102521
CCDC127	0.0545790685793669	-0.303162930953015	2.02297374694697	0.0448310749220237	0.159249685789721	-4.51520522378257
RPA4	0.0374121820816393	-0.638970488465226	2.01424500835288	0.0457499734850364	0.161597961828743	-4.53208662549793
CAMK2N2	0.0290162903079212	0.273587024516713	1.99760200414686	0.0475464763250629	0.165363259431528	-4.56408266087096
