## Supplementary material for "Transcriptomic comparison of early onset preeclampsia and placenta accreta identifies inverse trophoblast and decidua functions at the maternal-fetal interface": Preeclampsia and single cell accreta decidua 1 overlap

	X	logFC	AveExpr	t	P.Value	adj.P.Val	B
1	FLT1	0.481560452	1.483620593	9.831963965	5.87074036694665e-18	9.78476296958998e-14	30.07843387
8	CALM1	0.227821081	1.768484448	8.591697583	9.66166012651848e-15	2.01288611660854e-11	22.95842384
20	SLC16A10	-0.326240961	0.501327171	-7.859172911	6.60961916326086e-13	5.50812612970344e-10	18.8971453
29	TMEM45A	0.511875984	0.358992453	7.632231852	2.37712237038147e-12	1.34516498889317e-09	17.66769256
111	CADM3	-0.248167432	0.069096832	-6.016517237	1.28047907681276e-08	1.92267970930075e-06	9.436744635
122	LONRF2	-0.111689038	-0.322485989	-5.87530123	2.57631725436557e-08	3.51962948184516e-06	8.769769359
177	TIMP3	0.14339847	1.601263126	5.530600421	1.36221422652414e-07	1.28256719257333e-05	7.183786094
180	SPON1	-0.274021915	0.150735179	-5.526788423	1.38706460355766e-07	1.28434476374975e-05	7.166593327
182	LAMA2	-0.185661561	0.643931393	-5.518418365	1.44319255736088e-07	1.32163133810626e-05	7.128870232
187	GLUL	-0.140357068	0.897558453	-5.487244288	1.67242926000313e-07	1.49060847467765e-05	6.988702609
198	CHN1	-0.177302986	0.290724318	-5.451457015	1.9795727139926e-07	1.66634032445024e-05	6.828439975
199	PAM	0.183203025	1.746673245	5.448984852	2.00271355443234e-07	1.67334569370776e-05	6.817394808
252	LCP1	-0.190970941	1.557672399	-5.205430925	6.19243089153407e-07	4.09560498687295e-05	5.7458409
287	S100A6	0.146084691	0.868578036	5.047958186	1.26251898375888e-06	7.3318480495851e-05	5.07101424
312	FABP4	0.341505547	1.171652675	4.944739079	1.99840804014572e-06	0.000106755	4.636622098
326	ARRDC3	0.180418646	1.722265556	4.845837918	3.08495579165379e-06	0.000157721	4.22644161
388	SLIT2	-0.181373517	0.306984919	-4.666326008	6.68366077567463e-06	0.000287105	3.497415887
392	SNX10	0.157073512	1.167878001	4.650570066	7.14625286623854e-06	0.000303843	3.434399245
399	NREP	-0.208432274	1.160378178	-4.624225098	7.98963351250625e-06	0.000333742	3.329386077
432	WNT2	-0.232272634	0.382923527	-4.530547226	1.18381816299847e-05	0.000456729	2.959604999
438	ENPP1	-0.175047757	0.78612277	-4.516699119	1.2540804987073e-05	0.000477209	2.905425604
444	HAPLN1	-0.324878316	0.697611543	-4.507542093	1.30273036024065e-05	0.000489023	2.869668595
456	HIGD1B	-0.199146559	0.657288598	-4.48894557	1.40718744765004e-05	0.000514333	2.797220998
463	TMEM141	0.118706534	1.444056839	4.479696581	1.4620982547181e-05	0.000526324	2.761273882
475	F13A1	-0.176222848	1.821609327	-4.457977882	1.59927186643855e-05	0.000561159	2.677083921
512	SOX5	-0.085295838	-0.433615251	-4.385959812	2.14847420407001e-05	0.000699387	2.400155505
590	GUCY1A2	-0.10076293	0.297031017	-4.226950595	4.07427177294469e-05	0.001150947	1.801099178
623	CCND2	-0.168614194	0.800192317	-4.161868573	5.26896877794966e-05	0.001407622	1.560904127
641	SLC19A3	-0.160812477	1.603397253	-4.134028693	5.87656795957711e-05	0.001527999	1.459055757
646	TCF21	-0.160235641	0.735227634	-4.13036703	5.96130217246483e-05	0.001538034	1.445700362
655	BMP5	-0.168985559	0.901876127	-4.123619491	6.12051583110526e-05	0.00155516	1.421114261
658	FRZB	-0.266855256	1.446574561	-4.122511305	6.1470500335019e-05	0.001557035	1.417079399
684	COL1A2	-0.178209252	1.084363433	-4.067494297	7.61181426793567e-05	0.001854768	1.217849913
701	ATP1B1	-0.14777534	0.200913948	-4.046286183	8.26100690505536e-05	0.00196414	1.141620961
720	SNRPD1	-0.092495653	-0.165374566	-4.020609205	9.1178156355977e-05	0.002110648	1.049756701
746	MSC	-0.109726405	0.132381153	-3.981270102	0.000105968	0.002367521	0.909925519
789	LAMC3	-0.104149271	0.749671962	-3.919903913	0.00013369	0.002824086	0.69401705
819	GSN	0.085709252	0.74956651	3.887507295	0.000150981	0.003072536	0.581131938
825	TSC22D1	0.154412136	0.729554445	3.875540535	0.000157891	0.003189778	0.539627038
837	COL15A1	-0.137385961	1.106254034	-3.852336011	0.000172154	0.003428066	0.459443288
875	CLDN5	0.109287347	0.52178316	3.805700208	0.000204604	0.00389729	0.299485045
883	IL1R2	0.229579163	0.398173175	3.796667159	0.000211526	0.00399264	0.26868708
885	WFDC1	-0.147489775	0.645022146	-3.794965925	0.000212854	0.004008633	0.262893497
889	EGFL6	-0.144717896	1.298270607	-3.791506002	0.00021558	0.004041702	0.251117258
898	SPON2	0.149295233	-0.26515628	3.78536013	0.000220504	0.004088179	0.230220886
939	NRP2	-0.111040405	0.168944324	-3.750354697	0.000250645	0.004448885	0.111733167
944	GPX3	0.131233051	1.880064077	3.74665684	0.000254048	0.004482365	0.099269601
947	PCDH10	-0.123126977	-0.07771898	-3.742925516	0.000257526	0.004532134	0.086703537
950	COL14A1	-0.159002462	0.683319455	-3.741568501	0.000258801	0.004540467	0.082136055
991	SERPINF1	-0.121854346	1.42798594	-3.696931899	0.000304268	0.005115792	-0.067337908
996	MATN2	-0.125158328	0.23713992	-3.69458291	0.000306858	0.005134944	-0.075162699
1011	CD24	-0.126801065	0.477319787	-3.677622077	0.000326192	0.005377485	-0.131538687
1016	LIPG	-0.134137013	0.729948605	-3.673223022	0.000331391	0.005436314	-0.146125415
1077	MFAP5	0.113020309	2.152031162	3.615364932	0.000407486	0.006306011	-0.336618866
1090	SAMD5	-0.133726838	-0.229741723	-3.601580397	0.000427906	0.006543029	-0.381630039
1134	HSPA2	0.117536371	1.154656876	3.566775906	0.000483838	0.007111231	-0.494635842
1150	CD44	-0.106158607	0.836454004	-3.5526945	0.000508369	0.007362005	-0.54009402
1167	CD82	0.099435891	0.375174451	3.534924327	0.000540997	0.007726474	-0.597244013
1192	CEBPB	0.120982005	2.37443728	3.514963938	0.000579993	0.008109682	-0.661149223
1212	GATM	-0.119972788	0.627867323	-3.493187681	0.000625544	0.008602256	-0.730518796
1222	CDKN1A	-0.082911173	0.541448213	-3.483394337	0.000647106	0.008825957	-0.761596964
1227	LRRC32	0.112416438	0.839301748	3.479240475	0.000656461	0.008917067	-0.774756458
1243	TNFAIP8	0.073443925	0.127543149	3.461901915	0.000696899	0.009344497	-0.829541254
1313	ENPP2	-0.135221152	1.495878372	-3.389304812	0.000892962	0.011335103	-1.056392744
1324	COL3A1	-0.1381061	1.534230579	-3.380772921	0.000919127	0.011570314	-1.082783334
1330	PALLD	-0.08556161	0.518289453	-3.376311602	0.000933093	0.011693134	-1.096560264
1340	CCDC68	-0.113610126	0.026549449	-3.372505703	0.000945164	0.011756012	-1.108300877
1384	COL1A1	-0.134005789	1.28784375	-3.345606708	0.001034735	0.012460928	-1.190956133
1444	RARRES2	-0.085265172	0.043699951	-3.303022225	0.001192906	0.013768812	-1.320645191
1481	DSCR8	0.075002862	0.169877515	3.274390255	0.00131164	0.014761047	-1.407036494
1486	F5	-0.155643733	1.443549529	-3.27203504	0.001321882	0.014826252	-1.414113947
1495	INMT	-0.116736374	0.637108217	-3.268900861	0.001335627	0.014887729	-1.423525365
1554	MEST	-0.077021907	1.034117583	-3.237083979	0.001482897	0.015904404	-1.518623798
1562	UAP1	0.088057155	1.436384619	3.231219753	0.001511638	0.01612962	-1.5360635
1600	CRYAB	-0.099254733	1.711720645	-3.204319105	0.001650242	0.017190365	-1.615711502
1653	PHACTR2	0.081355525	1.740027981	3.156325733	0.001927247	0.019432201	-1.756369963
1698	IL15	0.061742525	-0.976795291	3.129153957	0.002102604	0.020638462	-1.835182212
1754	ZFHX3	-0.060293255	0.656085527	-3.092139861	0.002365312	0.022475856	-1.941581021
1841	LSAMP	0.061677222	-0.757503206	3.046573362	0.002730333	0.024713914	-2.07103469
1952	SORBS2	-0.07616723	-0.127108548	-2.984473173	0.003311734	0.028276987	-2.244726652
1962	ADAM12	0.103334701	2.552447706	2.979249836	0.003365497	0.028589572	-2.259191707
1964	IER2	0.065081291	0.337905618	2.977967547	0.003378818	0.028673499	-2.262739331
2028	COL21A1	-0.113731355	-0.047494665	-2.950884838	0.003671725	0.030175855	-2.337350467
2045	APLP2	-0.065231997	1.479167013	-2.94279064	0.003763688	0.030652199	-2.359531877
2053	IGFBP6	0.11711961	0.236858567	2.940514372	0.003789928	0.030768015	-2.36576002
2065	EPS8L2	0.072022301	0.666838142	2.934095895	0.003864826	0.031193731	-2.383298645
2087	HES1	0.115934268	0.755450665	2.922915663	0.003998539	0.031932752	-2.413767375
2102	CEBPD	0.079275798	1.525471446	2.913944683	0.004108883	0.032579808	-2.438140429
2130	IGFBP3	0.107551916	1.97412945	2.898279087	0.004308285	0.033711823	-2.480541695
2164	SEMA6D	-0.083959948	0.379722595	-2.887418801	0.00445168	0.03428658	-2.509816902
2189	MAOB	0.159315239	-0.194868435	2.878477473	0.004573003	0.034796841	-2.533845617
2225	GNG11	-0.114329752	1.92583844	-2.861522103	0.004811405	0.036041211	-2.57922802
2229	SERPINE1	0.1041168	2.225965817	2.85714254	0.004874804	0.036444428	-2.590911269
2284	SPRY4	-0.061650723	0.097630794	-2.833835179	0.00522522	0.038129921	-2.652817922
2316	MYH10	-0.080686978	1.23800649	-2.817027312	0.005492019	0.039505135	-2.697178893
2356	NR2F1	-0.099842134	0.411587936	-2.797141036	0.005823687	0.041198383	-2.749358404
2376	GAS6	-0.065955858	0.318992508	-2.788074016	0.005980878	0.041954248	-2.773038934
2415	CCL2	-0.14551741	0.646023396	-2.774000072	0.006232531	0.043007589	-2.809658995
2423	SPP1	-0.128577229	2.442339195	-2.771072217	0.006286078	0.043230752	-2.817256218
2533	TMTC1	0.08846182	-0.496368546	2.727237772	0.007139337	0.046953032	-2.930132163
2581	CHI3L2	0.131426027	-0.503912195	2.705828537	0.007593121	0.049033147	-2.984670411
2590	RPS8	-0.059238276	1.815482687	-2.701436896	0.007689372	0.049482151	-2.995809638
2593	MYLK	-0.059147167	0.23003398	-2.70061893	0.007707421	0.049540914	-2.997882566
