## Supplementary material for "Transcriptomic comparison of early onset preeclampsia and placenta accreta identifies inverse trophoblast and decidua functions at the maternal-fetal interface": Preeclampsia and single cell accreta decidua 3 overlap

	X	logFC	AveExpr	t	P.Value	adj.P.Val	B
1	FLT1	0.481560452	1.483620593	9.831963965	5.87074036694665e-18	9.78476296958998e-14	30.07843387
8	CALM1	0.227821081	1.768484448	8.591697583	9.66166012651848e-15	2.01288611660854e-11	22.95842384
12	FSTL3	0.697503831	1.894110822	8.180236576	1.05452122846913e-13	1.46464210957458e-10	20.66088151
13	SASH1	0.500832181	1.283675868	8.122594273	1.46906502577205e-13	1.88345436804175e-10	20.34224363
15	COL17A1	0.494652529	0.632077272	7.989372502	3.15047204752722e-13	3.50059450774241e-10	19.6090854
17	FLNB	0.33326379	1.097786787	7.954073683	3.85319341147623e-13	3.77771615229849e-10	19.41561218
23	RFK	0.151627989	0.478008228	7.753956185	1.1987048719729e-12	8.3429226351195e-10	18.32527142
25	SOD1	-0.229442356	1.752664247	-7.72627987	1.40115440128349e-12	9.34121616247677e-10	18.17537431
28	KRT19	0.250652076	2.203095531	7.645236598	2.20992007335952e-12	1.31545492366726e-09	17.73773618
29	TMEM45A	0.511875984	0.358992453	7.632231852	2.37712237038147e-12	1.34516498889317e-09	17.66769256
31	NDRG1	0.405198895	1.816734463	7.613339325	2.64257455117444e-12	1.42076742078789e-09	17.56602849
32	TMEM139	-0.232079568	0.419908024	-7.59918005	2.8605749372113e-12	1.48991257745315e-09	17.48990604
42	TPBG	0.284955314	0.482823822	7.367742426	1.03580937817481e-11	4.11043688239038e-09	16.25455607
52	DNM2	0.156930023	0.982910124	7.090568795	4.72501219757371e-11	1.51445727494156e-08	14.7983978
53	LRRC1	0.21944083	1.267888079	7.076243872	5.10683677036711e-11	1.60595563116431e-08	14.72386898
57	BHLHE40	0.484424797	1.474723772	6.957366904	9.70459356554875e-11	2.8140317689104e-08	14.10826072
58	KLF4	0.268579582	0.773044139	6.952928753	9.9390170782721e-11	2.8140317689104e-08	14.0853784
59	IPMK	0.201466609	0.733166349	6.952509047	9.96147323247816e-11	2.8140317689104e-08	14.08321485
62	ERGIC1	0.229404226	1.048418625	6.876805755	1.49501278807664e-10	4.0189319578828e-08	13.69405316
64	DUSP1	0.233922112	2.311079694	6.786424531	2.42056395512285e-10	6.30367803750508e-08	13.23230254
69	HEXB	0.172966589	2.560880634	6.690827418	4.01574830993326e-10	9.70006914226923e-08	12.74738191
73	KMT2E	0.162151933	0.623517718	6.58718547	6.9236005950882e-10	1.58076234408678e-07	12.22580214
78	KDM3A	0.218791972	0.402850633	6.535714595	9.05962494080616e-10	1.93585601138995e-07	11.96841511
93	RASEF	0.321942728	0.00293006	6.250837573	3.93240648735245e-09	7.04746440050573e-07	10.56433064
96	BTG2	-0.221966704	0.874776678	-6.213176301	4.76205856474365e-09	8.26762813526899e-07	10.38139018
101	DDR1	0.151857873	1.130089268	6.162922225	6.14184534632542e-09	1.01352610284362e-06	10.1382867
123	FKBP8	0.144806673	0.998079794	5.863362903	2.7319783538946e-08	3.70194172555782e-06	8.713830979
124	EZR	0.101561735	2.36063227	5.861330616	2.75937941210767e-08	3.70737961411132e-06	8.704315502
129	EBI3	0.181150229	3.234309962	5.815083186	3.46102529998349e-08	4.47169834688565e-06	8.488333624
131	PIK3R1	0.141758954	0.976327336	5.792112606	3.87174185727613e-08	4.92597874314666e-06	8.381455733
135	MBD2	0.102100826	0.800918274	5.764856162	4.4212800208692e-08	5.45847956354274e-06	8.254981672
136	MIF	0.136658265	1.791021147	5.746183434	4.84110492586317e-08	5.89846832289036e-06	8.16855475
138	CST6	0.248294829	0.194000796	5.732031433	5.18504689694827e-08	6.26225917619108e-06	8.103170352
144	GALNT2	0.17723212	0.498165158	5.695515836	6.18676803802354e-08	7.15608318027463e-06	7.934936402
148	HILPDA	0.311121782	1.095672491	5.68927057	6.37609214150756e-08	7.18042754881801e-06	7.906231997
150	MYOF	0.185712533	1.791550615	5.670436513	6.9820183674443e-08	7.74326074745712e-06	7.819789192
157	CSNK1E	0.13518299	0.585817464	5.649170208	7.73401665273194e-08	8.21037296503715e-06	7.722404154
165	HMGB3	0.121678211	0.853131481	5.589800596	1.02776612543517e-07	1.03816836440169e-05	7.451782611
169	AK4	0.11582359	0.000442406	5.563988436	1.16235354924534e-07	1.14632820149539e-05	7.334703218
170	EPS8L1	0.164355186	0.56096529	5.560195263	1.18353028302134e-07	1.1603470133598e-05	7.317527816
179	TRIP10	0.181583123	0.797182995	5.52825537	1.37744961583144e-07	1.28256719257333e-05	7.173208589
181	ARID3A	0.127327702	0.998563973	5.523782655	1.4069708919537e-07	1.29557921857416e-05	7.153042282
183	ERP44	0.124793187	1.444497937	5.510686289	1.497009675772e-07	1.35501264701606e-05	7.09405585
185	ZMYND8	0.163047463	0.43551056	5.50969718	1.50403395750868e-07	1.35501264701606e-05	7.08960461
187	GLUL	-0.140357068	0.897558453	-5.487244288	1.67242926000313e-07	1.49060847467765e-05	6.988702609
193	PSMA7	-0.090416939	0.759671427	-5.468185888	1.82969794983222e-07	1.58008164403386e-05	6.903268816
196	LDHA	0.210037103	1.927056699	5.457924223	1.92026336567191e-07	1.62496790309203e-05	6.857349998
199	PAM	0.183203025	1.746673245	5.448984852	2.00271355443234e-07	1.67334569370776e-05	6.817394808
210	MME	0.166783351	1.089994742	5.388631214	2.65707188420523e-07	2.10882938543089e-05	6.548782593
214	PLEC	0.105048679	0.509106027	5.359231424	3.04724626125983e-07	2.37329221665503e-05	6.418661032
216	PKM	0.141941074	1.199606893	5.339767398	3.33572774494734e-07	2.57391547801098e-05	6.332778343
220	PIK3CB	0.186756852	1.021974868	5.326410709	3.54891794488124e-07	2.68862797215162e-05	6.273965694
231	MED13L	0.136911258	1.117047706	5.283162138	4.33436025627503e-07	3.12730659702753e-05	6.084217832
236	COX5A	-0.094997366	1.353320418	-5.258414673	4.857464536605e-07	3.43048141659303e-05	5.976115426
239	TMEM59	0.105614787	2.111216323	5.244800192	5.17095146696591e-07	3.60603548535234e-05	5.916792348
241	SARAF	0.081082492	2.018319394	5.240687342	5.26946873813106e-07	3.64424213520458e-05	5.898891934
246	TES	0.108518658	0.875822849	5.227075765	5.60872203574584e-07	3.79706138421865e-05	5.839718806
250	SWAP70	0.134854442	1.457509687	5.214707334	5.93536631775602e-07	3.95699001672158e-05	5.786041672
254	TPI1	0.113003028	0.837084038	5.201831075	6.29508003649956e-07	4.13071255780859e-05	5.730253668
268	RANBP2	0.127000391	0.658633377	5.148456583	8.02596250105493e-07	4.97619345413888e-05	5.500019501
269	LTBP1	0.157798009	1.005036568	5.14830685	8.03141560666802e-07	4.97619345413888e-05	5.499375935
279	FKBP2	0.140707149	0.847048892	5.119937517	9.13230837838563e-07	5.45549045672234e-05	5.377677167
281	MAML2	0.096915986	0.36715111	5.104470877	9.7929271499654e-07	5.80849526008802e-05	5.311526051
287	S100A6	0.146084691	0.868578036	5.047958186	1.26251898375888e-06	7.3318480495851e-05	5.07101424
294	NPEPPS	0.107145179	0.847779518	5.011555776	1.48553398216012e-06	8.4038052672545e-05	4.917089717
297	SLC20A1	-0.181719643	1.393102974	-5.001825058	1.55135208515771e-06	8.6774848863405e-05	4.876077846
298	CLDN4	0.118867601	0.751648827	5.00131035	1.5549112673055e-06	8.6774848863405e-05	4.87391009
300	EGLN3	0.313822039	0.501910921	4.996314121	1.58987443872443e-06	8.83281242340672e-05	4.8528761
307	PPP1R15A	0.133487861	1.01849489	4.968402574	1.79968861527067e-06	9.77049190577074e-05	4.735644433
308	PCBD1	-0.183002867	0.208750756	-4.965998212	1.81897023281769e-06	9.84310937349755e-05	4.72556773
312	FABP4	0.341505547	1.171652675	4.944739079	1.99840804014572e-06	0.000106755	4.636622098
319	CFL1	-0.073397126	1.710659526	-4.904203288	2.38931076874825e-06	0.000124836	4.467783283
323	PTBP3	0.09973729	1.204933991	4.88213093	2.63235312863846e-06	0.000135831	4.376268443
327	FOXJ3	0.157044677	1.524960928	4.840481716	3.15783387396565e-06	0.000160953	4.204398433
332	SLC16A3	0.136479004	1.111204255	4.823605114	3.39853221010068e-06	0.000170539	4.135059444
350	EIF3K	-0.089763514	1.392686057	-4.752065361	4.63127496143487e-06	0.000220464	3.843096154
358	HMGN3	0.123473165	0.323438808	4.731266554	5.06437429496869e-06	0.000235776	3.758813916
365	DNAJC3	0.135878241	0.890580437	4.715561537	5.41709978495895e-06	0.000247361	3.695353521
372	FKBP1A	-0.11103891	0.387574111	-4.697742662	5.84607848500526e-06	0.000261926	3.62354019
400	MAPK1IP1L	-0.083423804	1.068004292	-4.621647022	8.07714626484759e-06	0.000336554	3.319133574
411	FXYD3	-0.145573332	0.963886413	-4.589156287	9.2625189542539e-06	0.000375617	3.190291144
416	SSR1	0.097177161	1.540774917	4.566471611	1.0187842562975e-05	0.00040817	3.100739163
421	JUP	0.141678601	1.432874243	4.548191945	1.09977462268419e-05	0.000434731	3.028819794
423	HERPUD1	0.107636766	1.631753372	4.546619594	1.10702401962208e-05	0.000436188	3.022643704
426	AIF1L	0.163855319	0.703389373	4.544795055	1.11549389171582e-05	0.00043643	3.015479057
430	MAFF	0.102853918	0.737800002	4.535070428	1.16170194808186e-05	0.000450281	2.977328758
434	SDC4	0.155354168	1.215847219	4.524817799	1.21241530817411e-05	0.000465607	2.937173948
450	FGD4	0.115562348	0.453749901	4.497681861	1.3571483336247e-05	0.000502658	2.831227185
453	GABARAPL1	-0.10462664	2.260111773	-4.49571578	1.36825780926987e-05	0.000503416	2.823569797
454	CARHSP1	0.104727692	1.83756732	4.493980455	1.37813611812132e-05	0.000505934	2.816813257
456	HIGD1B	-0.199146559	0.657288598	-4.48894557	1.40718744765004e-05	0.000514333	2.797220998
461	TFAP2A	0.094194787	1.645772438	4.483189022	1.44112559208297e-05	0.000520256	2.774840975
480	BNIP3L	0.104745768	1.494142488	4.445518767	1.68346893918152e-05	0.00058455	2.62892851
482	GOLGA2	0.080637853	0.585722222	4.442876189	1.70186762077124e-05	0.000588486	2.618727979
496	PLEKHA1	0.168790034	1.602368579	4.406394808	1.97650463107125e-05	0.000664161	2.478381995
497	FRMD4B	-0.118462721	0.537288651	-4.403915245	1.99664306054795e-05	0.000669578	2.468875176
500	FAM120A	0.105605245	0.962320369	4.401427689	2.01704459760996e-05	0.000671324	2.459341841
503	AMOTL2	0.098491904	0.019395076	4.397698249	2.04800736018097e-05	0.000678167	2.445056847
505	SRSF10	-0.068598156	0.161925503	-4.395532744	2.06619512449833e-05	0.000681926	2.436766513
508	UGP2	0.115940265	1.034447024	4.388851371	2.12329498359716e-05	0.000696102	2.411207596
513	GSE1	0.127895226	1.504074222	4.385091101	2.15609470948963e-05	0.000700032	2.396836216
515	PSMC5	-0.091836151	0.940458231	-4.382518617	2.17881372457206e-05	0.000704792	2.3870099
524	ARPC5	-0.116965281	1.614735204	-4.353100522	2.45553852739919e-05	0.00078031	2.274955445
547	EFNA1	0.166834366	0.987356091	4.301538808	3.0239398739083e-05	0.00092139	2.079964681
551	CYP11A1	0.129518211	2.519104563	4.293976692	3.11725354343933e-05	0.000942927	2.05151874
558	GRHPR	-0.088029141	0.443464711	-4.276401679	3.34491516316225e-05	0.000999099	1.985558446
568	TECR	0.098866239	2.167059497	4.262181533	3.54070906077035e-05	0.001038375	1.932343625
569	HYOU1	-0.098172082	0.76721749	-4.261882558	3.54494127564091e-05	0.001038375	1.93122628
577	ANXA4	0.166743959	1.261200872	4.249017711	3.73171876823891e-05	0.00107793	1.883205213
579	TFCP2L1	-0.184578986	0.613771744	-4.245339222	3.78683612320461e-05	0.001090072	1.869495257
597	CTSZ	-0.144830553	1.106516969	-4.21296558	4.30675127058844e-05	0.001202356	1.749238137
601	NEDD4L	-0.135729791	0.515558481	-4.208262547	4.38774864724042e-05	0.001216815	1.73182807
603	FAM107B	0.166869257	1.140345035	4.204669212	4.45061562842388e-05	0.001230156	1.718536276
617	FNBP4	0.091359779	0.751156905	4.174370503	5.01611941205018e-05	0.001355003	1.606816481
624	ELF3	0.157267675	0.635234096	4.161817341	5.27002959088447e-05	0.001407622	1.560716208
631	PTPN1	-0.108935869	1.422122996	-4.151307375	5.49202807055787e-05	0.001450644	1.522203763
632	KAZN	0.095507606	0.266247723	4.150641525	5.5063898899495e-05	0.001451704	1.519766435
637	IRF2BP2	0.156144233	0.909453766	4.14250187	5.68488527485184e-05	0.001487441	1.489996424
646	TCF21	-0.160235641	0.735227634	-4.13036703	5.96130217246483e-05	0.001538034	1.445700362
653	UXT	-0.097950511	1.548876784	-4.124177409	6.10719860734792e-05	0.00155516	1.423145948
655	BMP5	-0.168985559	0.901876127	-4.123619491	6.12051583110526e-05	0.00155516	1.421114261
657	ASAH1	-0.092113478	1.324169344	-4.122676717	6.14308247349976e-05	0.001557035	1.417681602
666	RASSF7	0.120307741	0.457879766	4.110045887	6.45319740825391e-05	0.001614947	1.371752621
684	COL1A2	-0.178209252	1.084363433	-4.067494297	7.61181426793567e-05	0.001854768	1.217849913
685	NDUFA4	-0.108987659	0.623119944	-4.066812777	7.6318962902205e-05	0.001856946	1.215395353
690	AHNAK	0.125856481	1.297948661	4.05997287	7.83626628646612e-05	0.001892856	1.190778968
694	AMD1	0.12668589	1.402667592	4.055956095	7.95870797427289e-05	0.001911351	1.176338289
705	UBALD2	-0.101676093	1.067633383	-4.042134733	8.39412382025604e-05	0.001984466	1.126736602
710	JUNB	0.094566006	0.871230624	4.032261495	8.71898313457763e-05	0.002044741	1.09138687
722	ZFAND5	-0.077685406	1.59225848	-4.01680709	9.25167722092112e-05	0.002135702	1.036193801
729	TTC17	0.067744737	1.056700768	4.008441249	9.55284444684461e-05	0.00218405	1.006387479
730	HPCAL1	0.168043135	0.677338739	4.004587127	9.69471590278146e-05	0.00221345	0.99267259
736	N4BP2L2	0.075133433	0.848749607	3.996537379	9.99753633831553e-05	0.002261553	0.964061807
742	CAPS	0.109736408	0.514447704	3.98575059	0.000104175	0.002340002	0.925795586
745	CXCL14	-0.221811292	0.784682118	-3.98139273	0.000105919	0.002367521	0.91035968
752	AP2A2	-0.085019026	0.512443453	-3.970839086	0.000110258	0.002443703	0.873034223
760	PGRMC1	0.076115654	1.262804536	3.965622869	0.000112464	0.002466373	0.854615373
767	TMEM179B	0.082951751	1.575145437	3.959435049	0.000115137	0.002501931	0.832791081
768	RAB25	0.194323303	0.886426477	3.958742697	0.000115439	0.002505243	0.830350884
770	FCHO2	0.06734087	0.702730505	3.951675428	0.000118573	0.0025662	0.805462022
777	GRINA	-0.10913708	1.155283456	-3.939062484	0.000124368	0.002667757	0.761132344
788	RHOB	0.111827842	1.277503416	3.920518793	0.00013338	0.00282113	0.696166941
805	STK24	0.092955034	0.533739692	3.903284775	0.00014231	0.00294644	0.636012969
813	MAP3K2	0.090636559	0.382816928	3.893845845	0.000147439	0.003022592	0.603158468
816	BICC1	-0.129702136	-0.630073019	-3.891741237	0.000148606	0.003032043	0.595841692
819	GSN	0.085709252	0.74956651	3.887507295	0.000150981	0.003072536	0.581131938
825	TSC22D1	0.154412136	0.729554445	3.875540535	0.000157891	0.003189778	0.539627038
833	AP1M2	-0.135042095	0.45479368	-3.858603959	0.000168185	0.003361226	0.481063551
846	MTCH2	-0.072805684	0.514426508	-3.831649036	0.000185894	0.003661424	0.38829107
847	CCT6A	-0.094445435	0.545081592	-3.831393922	0.00018607	0.003661424	0.387415573
849	PTP4A1	-0.079133795	0.676803476	-3.828672958	0.000187954	0.003687402	0.378080758
868	NUFIP2	-0.075931219	1.425710081	-3.812935876	0.000199214	0.003825237	0.324198252
870	ARPC4	-0.058096735	0.518840373	-3.810905711	0.000200713	0.003845148	0.317260394
872	GAPDH	0.098924855	2.335688442	3.808420557	0.000202561	0.003871664	0.308771791
878	PGK1	0.103640851	1.748883965	3.801720062	0.000207627	0.003941362	0.285907416
881	IER5	0.071597335	0.837658676	3.797281332	0.000211048	0.00399264	0.270779182
882	MUC1	0.274210903	0.265276754	3.796806593	0.000211417	0.00399264	0.269162019
889	EGFL6	-0.144717896	1.298270607	-3.791506002	0.00021558	0.004041702	0.251117258
890	WIPF2	0.071400422	-0.003466044	3.790888366	0.00021607	0.004046338	0.249015995
893	PLAC8	0.240505581	0.83313479	3.788415297	0.000218043	0.004069567	0.240605168
901	HSPD1	-0.08067938	0.596348317	-3.783811533	0.000221761	0.004102215	0.224959954
919	CYC1	-0.060652136	0.838787147	-3.768939038	0.000234188	0.004247241	0.174525089
927	TOMM34	-0.099173949	1.041677606	-3.760920884	0.000241159	0.004335916	0.14740229
928	MSI2	-0.091704705	0.174113577	-3.759246337	0.000242639	0.004357831	0.141743862
930	TM9SF2	0.071949395	2.076550273	3.758429169	0.000243365	0.004358957	0.138983341
942	RAPH1	-0.126066948	0.317751992	-3.747614518	0.000253162	0.004479254	0.102496462
944	GPX3	0.131233051	1.880064077	3.74665684	0.000254048	0.004482365	0.099269601
945	HNRNPA0	-0.077505284	1.119693881	-3.746551866	0.000254145	0.004482365	0.098915935
948	HSPG2	0.127278687	0.313566936	3.742651606	0.000257783	0.004532134	0.085781494
951	NDUFV1	-0.076795749	0.866903479	-3.740520294	0.000259791	0.004553038	0.078608906
957	MPRIP	0.077292101	0.672476902	3.734995486	0.000265067	0.004615006	0.060031796
960	SLC1A1	-0.107822944	-0.457183633	-3.73064722	0.00026929	0.004675273	0.04542678
973	WNT7A	-0.124074892	0.286415375	-3.716220009	0.000283764	0.00486074	-0.002930571
975	SCCPDH	0.151720404	0.976508835	3.712475387	0.00028764	0.004917016	-0.015456463
983	PRSS8	0.097174914	1.683118615	3.703893361	0.000296711	0.005029458	-0.044124112
988	SET	-0.071116015	0.619638301	-3.698880552	0.000302134	0.005096832	-0.060843557
1011	CD24	-0.126801065	0.477319787	-3.677622077	0.000326192	0.005377485	-0.131538687
1027	PCM1	0.064799159	1.002329658	3.663233361	0.00034349	0.005574445	-0.179195887
1031	NDUFA6	-0.082557094	1.171972308	-3.660345811	0.000347065	0.0056106	-0.188741049
1032	NFE2L2	-0.092385206	1.403209881	-3.659195653	0.000348498	0.005628315	-0.192541294
1040	UPK1B	0.241036801	0.408710355	3.649035103	0.000361407	0.005789313	-0.226069546
1052	MX1	0.182992873	0.426732392	3.638003378	0.000375933	0.005955969	-0.262384392
1054	COX8A	-0.091676248	1.672853138	-3.636179765	0.000378387	0.005983469	-0.268378613
1055	NOTUM	0.21030749	1.226987613	3.635602957	0.000379166	0.005990108	-0.270274058
1069	NDUFB8	-0.089836063	1.400845739	-3.623438898	0.000395957	0.006173443	-0.310187744
1072	SOGA1	-0.063448147	-0.131684242	-3.621351154	0.000398908	0.006202054	-0.317026966
1077	MFAP5	0.113020309	2.152031162	3.615364932	0.000407486	0.006306011	-0.336618866
1079	PSMB4	-0.117555032	1.674859459	-3.614577007	0.000408628	0.006309392	-0.339195589
1084	GRN	0.088659162	2.268520759	3.605116806	0.000422577	0.006492504	-0.370096215
1087	PDLIM1	-0.128490984	0.872534528	-3.604416669	0.000423627	0.006494376	-0.372380432
1092	CEP104	0.069331901	0.320167753	3.600375889	0.000429735	0.006558966	-0.385556317
1093	ZFP36L1	0.075988836	1.464431854	3.599924601	0.000430422	0.006563446	-0.387027076
1094	KLF5	0.087420142	0.615194818	3.599659604	0.000430826	0.006563602	-0.387890633
1104	EMC10	-0.068631002	0.53064155	-3.594065508	0.00043944	0.00663419	-0.406107952
1105	NDUFB2	-0.161338248	0.855496065	-3.59281714	0.000441384	0.006655177	-0.410170049
1112	PROM1	-0.140810254	0.411077069	-3.583990365	0.000455365	0.006825145	-0.438857902
1116	TGOLN2	0.080696213	1.013689431	3.581088608	0.000460051	0.006864706	-0.44827594
1129	PTPRF	0.115701562	1.147312695	3.569616182	0.000479028	0.007071036	-0.485448398
1130	GSTK1	-0.092619247	1.308861777	-3.569391479	0.000479407	0.007071036	-0.48617547
1132	ECHS1	-0.122235652	0.884422363	-3.56710746	0.000483275	0.007111231	-0.493563682
1135	PYGL	-0.116852285	1.031487714	-3.566036447	0.000485098	0.007123164	-0.497026762
1142	HSPA8	-0.070339139	2.514194719	-3.55728467	0.000500247	0.007300884	-0.525292483
1143	RABAC1	0.067770807	1.578647647	3.556060267	0.000502401	0.007325913	-0.529242287
1145	CRIP2	0.1426781	1.665180421	3.553935825	0.00050616	0.007362005	-0.536092813
1149	HADHA	-0.07872584	0.934595721	-3.552948106	0.000507917	0.007362005	-0.539276658
1172	LAMC2	0.098889176	-0.137925316	3.530851785	0.000548747	0.007803729	-0.610307496
1173	HEXIM1	0.074304778	0.810900184	3.527689875	0.000554837	0.007879571	-0.620441173
1184	AP2S1	-0.068603839	1.146181741	-3.520516229	0.000568888	0.008008157	-0.64340371
1187	RBM3	-0.100244372	0.917559319	-3.518979222	0.000571942	0.008030798	-0.648318464
1190	CP	0.284645066	-0.351709387	3.515293267	0.000579329	0.008109682	-0.660097327
1192	CEBPB	0.120982005	2.37443728	3.514963938	0.000579993	0.008109682	-0.661149223
1203	AGPAT5	-0.174536816	0.846889512	-3.502989195	0.00060464	0.008376591	-0.699340663
1216	DUSP4	-0.113764002	0.447120531	-3.489147442	0.000634356	0.008693807	-0.743349044
1220	SUCLG1	-0.118180335	1.06969671	-3.484093148	0.000645545	0.008819094	-0.75938181
1221	PAGE4	-0.11890114	1.34763574	-3.483703028	0.000646416	0.008823764	-0.760618495
1222	CDKN1A	-0.082911173	0.541448213	-3.483394337	0.000647106	0.008825957	-0.761596964
1234	EID1	-0.070418471	0.301062961	-3.471153407	0.00067504	0.009117415	-0.800338168
1240	ICE1	0.060486486	0.156812393	3.464461251	0.000690786	0.009284945	-0.82146913
1244	CYB5R1	0.113932871	1.960540342	3.459130494	0.000703575	0.009425521	-0.838276572
1247	RRAD	0.112406532	-0.046953016	3.456326297	0.000710391	0.009494861	-0.847109143
1249	CSNK2B	-0.061870837	1.670622099	-3.45560365	0.000712158	0.009503231	-0.849384329
1250	CRIM1	0.102512197	1.909239356	3.451137724	0.000723167	0.009638817	-0.863435876
1252	TNIP1	0.078493166	0.410085875	3.449339039	0.000727646	0.009675168	-0.869090875
1256	NDFIP2	0.110698645	1.410061797	3.448074429	0.000730811	0.00969779	-0.873065259
1261	PPP1R14B	0.075040529	1.838395705	3.441571764	0.000747288	0.009873792	-0.893482072
1268	EIF4B	0.055627993	1.969001617	3.435600026	0.000762727	0.010025529	-0.912202981
1271	GATA3	0.10797134	1.234265064	3.432687131	0.000770366	0.010102033	-0.921324612
1279	CALU	0.071032607	1.708970674	3.423310412	0.000795445	0.010365658	-0.950642683
1284	ATP6V0E1	0.075397044	2.181395398	3.41622652	0.000814897	0.010570647	-0.97274642
1302	WFS1	0.121021679	1.125147484	3.39899059	0.000864103	0.011061443	-1.026363992
1314	EIF4A1	-0.067156333	1.837918905	-3.388628792	0.000895009	0.011352447	-1.058485864
1321	SLC25A6	-0.065562263	2.285104562	-3.383547813	0.00091054	0.011488238	-1.074206369
1324	COL3A1	-0.1381061	1.534230579	-3.380772921	0.000919127	0.011570314	-1.082783334
1330	PALLD	-0.08556161	0.518289453	-3.376311602	0.000933093	0.011693134	-1.096560264
1331	CLTA	-0.063537849	0.943529173	-3.374920562	0.000937489	0.011739385	-1.100852725
1332	RNF19A	0.058103355	0.454159056	3.374458744	0.000938952	0.011748754	-1.102277465
1335	DEGS1	0.085354537	1.463314503	3.37336635	0.000942422	0.011749322	-1.105646907
1354	WWC1	-0.123950813	0.937645204	-3.362958052	0.000976092	0.012015162	-1.137703939
1358	PTPRR	0.128153618	-0.656698076	3.360520459	0.000984139	0.012076586	-1.145199319
1366	ZNF395	0.082537172	0.358467243	3.357010063	0.000995835	0.012150504	-1.155985273
1381	NDUFS6	-0.052163206	1.017379132	-3.348927654	0.001023262	0.012349537	-1.180782284
1384	COL1A1	-0.134005789	1.28784375	-3.345606708	0.001034735	0.012460928	-1.190956133
1393	RPN1	0.05511262	2.095176554	3.339521193	0.00105607	0.012629041	-1.209576833
1398	ANKRD12	0.066599088	0.865621395	3.336595447	0.001066474	0.012714534	-1.218518771
1414	MAGED1	-0.073866247	1.284065155	-3.316040448	0.001142306	0.013464509	-1.281150669
1417	LAMC1	-0.094390678	1.627561224	-3.315118236	0.001145824	0.013477376	-1.283952871
1428	ITPKC	0.064844335	0.516405928	3.309534141	0.001167339	0.013621077	-1.300906164
1430	ARL2	-0.083847343	1.137814053	-3.309193223	0.001168665	0.013621077	-1.301940393
1439	MGAT1	0.107183021	1.126859513	3.304244645	0.001188067	0.013760608	-1.316942327
1450	PPP2R5A	0.078681239	0.569473912	3.298037345	0.001212829	0.013940845	-1.335732774
1474	RAPGEF1	0.085095909	1.106681393	3.277858338	0.001296694	0.014662139	-1.396606839
1477	PPP1CA	-0.089077627	1.341528976	-3.276125833	0.00130414	0.014710786	-1.40181824
1478	PARP1	-0.124726382	1.118624199	-3.276036286	0.001304526	0.014710786	-1.402087534
1479	SRSF5	0.102784877	1.89608097	3.275217996	0.001308058	0.014740643	-1.404548076
1480	DNPH1	-0.067570778	0.14732723	-3.274752801	0.00131007	0.01475334	-1.405946647
1492	GTF2I	-0.073764302	0.397432381	-3.270351569	0.001329249	0.014848918	-1.419170102
1496	ZEB2	-0.096472601	0.52202794	-3.268749127	0.001336296	0.014887729	-1.423980799
1517	NDUFC1	-0.061782512	0.399563551	-3.256538882	0.001391149	0.015284296	-1.460570192
1524	LSM7	-0.085260352	0.455769463	-3.250930313	0.001417041	0.015497259	-1.477337148
1530	ATXN10	-0.049932053	0.498637741	-3.248499671	0.001428401	0.015560235	-1.484595832
1531	ATP2C2	0.194507936	-0.179355932	3.248241453	0.001429613	0.015563263	-1.48536668
1533	RBPJ	-0.066767812	1.013973159	-3.246442129	0.001438083	0.015635053	-1.490736642
1538	SF1	-0.053139134	0.571111403	-3.242645598	0.00145611	0.015771818	-1.502058668
1543	TACC1	0.122126904	1.816500282	3.239969918	0.00146894	0.015859996	-1.510031189
1550	HNRNPA3	-0.06707376	0.885433356	-3.237800266	0.001479421	0.015902908	-1.516491741
1554	MEST	-0.077021907	1.034117583	-3.237083979	0.001482897	0.015904404	-1.518623798
1573	UQCR10	-0.058073174	0.54409782	-3.226778178	0.00153375	0.016251121	-1.549254089
1585	NEDD9	0.081026084	0.504939087	3.214249616	0.001597755	0.016801126	-1.586376446
1595	ASPH	-0.071298363	0.180754242	-3.208183977	0.001629627	0.017028835	-1.60430393
1599	RPSA	-0.074460134	1.537464374	-3.206043161	0.001641016	0.017104952	-1.61062425
1600	CRYAB	-0.099254733	1.711720645	-3.204319105	0.001650242	0.017190365	-1.615711502
1608	STK3	0.079111523	1.650109334	3.196754203	0.001691296	0.017523025	-1.638005451
1609	CLINT1	0.049566461	1.443697499	3.196691736	0.001691639	0.017523025	-1.638189353
1612	CD63	0.075974975	1.777828858	3.193175017	0.001711049	0.017691099	-1.648537408
1620	TUBA1B	-0.078064915	1.654858561	-3.182508769	0.001771192	0.0182225	-1.679862462
1625	LIMS1	0.08016667	0.69851282	3.178495332	0.001794326	0.018403707	-1.691625619
1637	PAWR	-0.081140542	0.646752996	-3.170097058	0.001843645	0.018760624	-1.71619858
1638	LARP1	-0.074378667	1.051985842	-3.170078111	0.001843757	0.018760624	-1.716253954
1652	PRDX6	0.089050946	1.708190118	3.157307305	0.001921174	0.01938269	-1.753511746
1653	PHACTR2	0.081355525	1.740027981	3.156325733	0.001927247	0.019432201	-1.756369963
1656	DAPK1	0.107907207	2.201015996	3.154220871	0.001940331	0.019528679	-1.762496449
1663	AOC1	0.19311032	2.440472278	3.152094466	0.001953632	0.019579785	-1.768682011
1666	MORF4L2	0.079849498	1.373667038	3.151364207	0.001958219	0.019590421	-1.77080544
1674	SLC3A2	0.083575761	1.519042947	3.144759019	0.002000168	0.019914458	-1.789992307
1681	SORL1	-0.098650084	0.000386423	-3.141443497	0.002021537	0.020043404	-1.799610019
1692	SSBP3	-0.079957023	0.291381454	-3.130966319	0.002090463	0.020592048	-1.829943987
1700	HK1	0.081755202	0.066376512	3.127761569	0.002111977	0.020706068	-1.839204791
1701	ALDOA	0.056672624	1.190341806	3.126150862	0.002122867	0.0208006	-1.843856131
1707	EHD1	-0.08095394	1.227465362	-3.121047423	0.002157716	0.021067749	-1.858579792
1712	PTPRU	0.093212531	0.225579826	3.116619663	0.002188379	0.02130474	-1.871337
1713	TMF1	0.06520323	0.758365212	3.115130282	0.002198784	0.021383004	-1.875624619
1719	ANXA11	-0.079734458	0.997504888	-3.113806699	0.002208069	0.021393085	-1.879433429
1721	PAK2	-0.061073238	0.483774895	-3.113673403	0.002209006	0.021393085	-1.879816931
1728	PFKP	0.14909857	0.183210198	3.108898449	0.002242817	0.021632545	-1.893545267
1739	YY1	0.048693997	1.547889538	3.101590269	0.002295495	0.02199477	-1.914521003
1747	SNF8	-0.074178446	0.482396735	-3.096356299	0.002333923	0.022266454	-1.929516758
1750	GNB1	-0.057102772	1.843321892	-3.0948966	0.002344746	0.022331359	-1.93369495
1751	CD2AP	-0.058183104	0.708205977	-3.09434705	0.002348832	0.022357503	-1.935267514
1754	ZFHX3	-0.060293255	0.656085527	-3.092139861	0.002365312	0.022475856	-1.941581021
1756	PEG10	-0.087052633	1.802552732	-3.090800399	0.002375365	0.022545674	-1.945410527
1764	MACC1	0.113907145	-0.419108756	3.085406369	0.002416249	0.022818147	-1.960817232
1765	TFPI	0.093952842	1.992896331	3.085387448	0.002416393	0.022818147	-1.960871231
1776	FLOT2	-0.071775637	1.227496626	-3.078926332	0.002466224	0.023144458	-1.979294552
1788	ESYT2	0.084568119	1.134310309	3.071542672	0.002524332	0.023530781	-2.000306825
1792	RPL9	-0.053999755	2.285886844	-3.069260394	0.002542547	0.023647673	-2.006792701
1804	ERBB3	0.088849953	0.680867194	3.064329303	0.002582318	0.023852372	-2.020791595
1808	COX7A2	-0.071220604	1.461524862	-3.0625328	0.00259695	0.023939912	-2.025886769
1811	KCNK1	0.109458756	-0.115677883	3.061698473	0.002603771	0.023963032	-2.02825216
1818	BZW1	0.056494142	0.889252823	3.059175097	0.002624502	0.024060823	-2.035402699
1827	DYNLL2	-0.065737946	0.848592019	-3.055176672	0.002657664	0.024244819	-2.046722474
1830	SH2D3A	0.061529283	-0.009687003	3.05354475	0.002671309	0.024320543	-2.051338792
1832	POLR2L	-0.070617305	0.750209397	-3.05258242	0.002679386	0.024373582	-2.054059974
1846	LAMB3	-0.098420889	-0.287010781	-3.044500719	0.002748112	0.024811904	-2.076882761
1848	CHD1	0.065870279	0.772199756	3.043494974	0.002756777	0.024863206	-2.079719259
1866	CCDC47	0.060674957	0.959691474	3.031508148	0.002862014	0.025563341	-2.113461963
1868	CHP1	-0.07004803	1.029185989	-3.029678157	0.002878403	0.025670768	-2.11860301
1873	MGAT4B	0.054405399	0.097445485	3.027736281	0.002895888	0.025769225	-2.12405538
1901	RPS18	-0.061631859	1.967450385	-3.010485265	0.003055571	0.026789692	-2.172356846
1910	EPCAM	0.101200262	-0.667470356	3.006460857	0.003093971	0.026997112	-2.183589752
1912	TTC19	-0.068799925	0.509908204	-3.005817139	0.003100155	0.027024204	-2.185385258
1923	CAST	-0.085899514	1.297776494	-3.000383976	0.003152799	0.027325895	-2.200526301
1927	TRAF4	-0.05499615	-0.034421894	-2.997317992	0.003182868	0.02752925	-2.209059824
1929	UQCRQ	-0.067003991	0.920713932	-2.996687294	0.003189086	0.027554434	-2.210814283
1930	HMGN2	-0.077528286	1.006317493	-2.996245132	0.003193452	0.027577861	-2.21204408
1936	LAMTOR1	-0.061477167	1.046844085	-2.992650191	0.003229155	0.027789816	-2.222036832
1937	SLC7A1	0.127912385	0.756260356	2.992598778	0.003229668	0.027789816	-2.222179665
1941	SLC44A4	-0.063048327	-0.096557369	-2.991148252	0.003244179	0.027857153	-2.22620858
1943	PYGB	-0.061396324	0.670233159	-2.990179717	0.003253902	0.027911881	-2.228897772
1946	AKR1B1	-0.072544435	2.090258676	-2.986998002	0.003286031	0.028144029	-2.237726557
1948	COX7B	-0.106618697	0.470250291	-2.985406265	0.003302214	0.028253593	-2.242140264
1950	TOB1	-0.107752207	-0.026080176	-2.984685227	0.003309569	0.028276987	-2.244138935
1964	IER2	0.065081291	0.337905618	2.977967547	0.003378818	0.028673499	-2.262739331
1981	XBP1	0.057922699	1.704950552	2.971095427	0.003451035	0.029027522	-2.281728876
1989	PSMB5	-0.060506378	1.24099853	-2.968180954	0.003482089	0.029178469	-2.289770604
1996	USP22	-0.05802297	0.676792073	-2.964098706	0.003526017	0.029442951	-2.301022722
2001	POR	0.070867659	1.669057007	2.961174138	0.0035578	0.029634113	-2.30907541
2015	SFN	0.08134799	-0.196058649	2.955465672	0.003620598	0.029920625	-2.324773107
2016	NDUFB4	-0.078541674	0.438454878	-2.955464874	0.003620607	0.029920625	-2.324775302
2029	ATP6V0A1	0.082736053	1.502955244	2.950065428	0.00368094	0.030236679	-2.339598448
2030	CAPG	0.088812617	0.110601227	2.949284523	0.003689742	0.03029405	-2.341740279
2031	LAMB1	-0.094002112	1.198459254	-2.948836287	0.003694802	0.030320666	-2.342969453
2045	APLP2	-0.065231997	1.479167013	-2.94279064	0.003763688	0.030652199	-2.359531877
2053	IGFBP6	0.11711961	0.236858567	2.940514372	0.003789928	0.030768015	-2.36576002
2058	SLC6A6	0.079741491	0.707626904	2.936361114	0.003838239	0.031084516	-2.377112781
2065	EPS8L2	0.072022301	0.666838142	2.934095895	0.003864826	0.031193731	-2.383298645
2070	ANKRD9	0.056747591	0.30469895	2.932108625	0.003888289	0.031307304	-2.388721988
2076	LMAN2	-0.14366889	1.692895479	-2.929316847	0.003921472	0.031483227	-2.396335337
2080	EPN2	-0.052298187	0.579344976	-2.927238102	0.003946349	0.031622016	-2.402000009
2086	GNAS	-0.110249661	0.575666912	-2.923083463	0.003996501	0.031931778	-2.413310847
2088	BCAP31	0.049963292	1.229280439	2.922109861	0.004008339	0.031995679	-2.415959369
2094	NDUFA3	-0.070992747	0.89927799	-2.9183046	0.004054912	0.032264126	-2.42630341
2102	CEBPD	0.079275798	1.525471446	2.913944683	0.004108883	0.032579808	-2.438140429
2110	TACC2	-0.073052638	0.909780549	-2.909559766	0.004163827	0.0328832	-2.450029407
2115	SMC3	0.087013401	0.824617201	2.905394211	0.004216646	0.033228762	-2.46130883
2130	IGFBP3	0.107551916	1.97412945	2.898279087	0.004308285	0.033711823	-2.480541695
2138	SEC63	0.055265608	1.558821053	2.895955915	0.004338599	0.033820137	-2.486812336
2142	SPINT1	-0.082692787	1.126163113	-2.895283968	0.004347403	0.033820137	-2.4886252
2157	PLXNB2	0.097781677	1.239367659	2.890289755	0.004413355	0.034101706	-2.502087445
2158	USO1	0.044919928	1.950592665	2.889905502	0.004418467	0.034125386	-2.503122366
2163	POMGNT1	-0.084103625	0.810936352	-2.887939742	0.004444704	0.034248671	-2.508414886
2177	TAPBP	0.067992734	0.75703901	2.882777313	0.004514287	0.034561148	-2.522298643
2194	RAB5A	0.053694524	1.836688499	2.877166786	0.004591039	0.034876412	-2.537362329
2201	WAC	0.061560594	1.678093578	2.87482598	0.004623413	0.035010641	-2.543639393
2210	CHMP4B	0.037479346	0.769885473	2.869143771	0.004702869	0.035456835	-2.558857695
2225	GNG11	-0.114329752	1.92583844	-2.861522103	0.004811405	0.036041211	-2.57922802
2227	EGFR	0.066048428	1.570562204	2.859594846	0.004839211	0.03620436	-2.584371287
2229	SERPINE1	0.1041168	2.225965817	2.85714254	0.004874804	0.036444428	-2.590911269
2233	PFDN5	-0.073496536	1.080777328	-2.856267676	0.004887559	0.036480495	-2.5932432
2235	MGAT5	-0.073819262	0.65639032	-2.855515552	0.004898549	0.036529809	-2.595247461
2250	PSMA5	-0.083936932	1.040413765	-2.848661784	0.004999745	0.037035886	-2.613489594
2255	TMSB4X	-0.061037099	2.015454547	-2.846359925	0.005034157	0.037194612	-2.619607455
2258	PPP2R5E	0.063587307	0.826023173	2.84512356	0.00505273	0.037293583	-2.622891628
2283	ATF4	0.061851683	1.020783696	2.834436728	0.005215894	0.03807854	-2.651225864
2291	DOCK5	0.077530851	0.399800151	2.830339686	0.005279711	0.038409843	-2.662063077
2298	RPL8	-0.070252543	2.051433899	-2.827084085	0.005330929	0.038664314	-2.670664538
2300	NDUFA10	-0.049199766	0.520092085	-2.825216464	0.005360515	0.038845088	-2.675594875
2307	NME3	0.050480026	0.272559676	2.819201029	0.005456829	0.039403741	-2.691455147
2316	MYH10	-0.080686978	1.23800649	-2.817027312	0.005492019	0.039505135	-2.697178893
2320	RPS13	-0.0548645	2.706814068	-2.816281824	0.005504135	0.03954199	-2.699140969
2322	CRIP1	0.10199617	0.925925404	2.815726131	0.005513182	0.039548848	-2.700603214
2329	NDUFS8	-0.053600031	0.849000806	-2.812300534	0.005569255	0.039855204	-2.709611568
2331	LAMA5	0.077423628	1.373520193	2.810320672	0.005601899	0.040054419	-2.714813553
2340	MIDN	0.069897234	1.14309567	2.805486809	0.005682334	0.040463814	-2.727500438
2351	PTGES2	-0.056144754	0.234231606	-2.799754588	0.005779081	0.040969773	-2.74251969
2352	VAMP8	-0.065555306	2.325645703	-2.798514463	0.005800207	0.041094807	-2.745765363
2355	RNF213	-0.060185593	0.181729461	-2.797702119	0.005814084	0.041147917	-2.747890739
2356	NR2F1	-0.099842134	0.411587936	-2.797141036	0.005823687	0.041198383	-2.749358404
2369	EPB41L2	-0.074156221	0.450841253	-2.791051223	0.005928843	0.041712124	-2.76527093
2372	HSPE1	-0.082054167	1.160005043	-2.789320583	0.00595904	0.041871554	-2.769787353
2394	GEM	0.058465369	-0.32194693	2.781667344	0.006094265	0.042428202	-2.789729637
2408	FOS	0.160375828	1.762564117	2.776059816	0.00619511	0.042878002	-2.804310021
2418	CSRNP1	0.065997764	1.093870662	2.773622317	0.006239416	0.043007589	-2.810639602
2423	SPP1	-0.128577229	2.442339195	-2.771072217	0.006286078	0.043230752	-2.817256218
2440	FN1	0.117413227	1.863534539	2.762053661	0.006453655	0.044083223	-2.840612181
2441	KRT7	0.147022561	1.771454012	2.761661465	0.006461034	0.044115545	-2.84162632
2452	TC2N	-0.083094001	0.860652183	-2.755354331	0.006580754	0.044713231	-2.857917425
2457	HNRNPAB	-0.059406672	1.481733194	-2.75402984	0.006606149	0.044812653	-2.861334267
2458	LPIN3	0.045976371	-0.386866383	2.753184869	0.006622397	0.044888275	-2.8635133
2485	CTNNAL1	-0.084038074	0.684471656	-2.743420383	0.006812807	0.045693784	-2.888650382
2489	NDUFV2	-0.059248445	1.076616205	-2.742086716	0.006839196	0.045797058	-2.892077428
2501	GJB3	0.079483011	-0.411882362	2.738394517	0.006912737	0.046066719	-2.901557208
2505	VEGFA	0.112621823	0.006827351	2.736707236	0.006946583	0.046218974	-2.905885485
2522	SMARCA5	0.044212478	0.763934508	2.730916566	0.007063885	0.046676191	-2.920721592
2523	ATP1A1	-0.083646287	1.894861611	-2.730779576	0.007066682	0.046676191	-2.921072227
2529	STIM1	-0.071743321	0.40919036	-2.72887755	0.007105615	0.046822407	-2.925938932
2532	RPL31	-0.061628943	1.205607429	-2.727849815	0.007126734	0.046912033	-2.928567317
2553	GLB1	-0.081944014	0.459792746	-2.720220513	0.00728529	0.047561272	-2.948050903
2556	UBB	-0.047497772	2.528007408	-2.718873714	0.007313609	0.047690113	-2.951485209
2558	PFKL	0.089975147	0.908411953	2.717783742	0.007336602	0.047802635	-2.954263484
2559	IQGAP1	0.056658533	1.804552366	2.716797183	0.007357469	0.047919865	-2.956777297
2560	BAG1	-0.039519053	-0.237606392	-2.716394098	0.00736601	0.047956755	-2.957804146
2565	TTC3	0.062810709	0.54858124	2.713627574	0.007424875	0.048232424	-2.964848066
2576	NAP1L1	-0.057361199	0.896488258	-2.708574237	0.007533499	0.048742561	-2.977697722
2584	IVNS1ABP	0.099299505	0.867963049	2.703627397	0.007641226	0.049279497	-2.990255568
2586	BAZ1A	0.047675593	0.568876306	2.703407194	0.007646054	0.049279497	-2.990814081
2590	RPS8	-0.059238276	1.815482687	-2.701436896	0.007689372	0.049482151	-2.995809638
2600	SPAG9	0.043737827	0.830463878	2.696494747	0.007799009	0.049994645	-3.008325598
