## Supplementary material for "Transcriptomic comparison of early onset preeclampsia and placenta accreta identifies inverse trophoblast and decidua functions at the maternal-fetal interface": Preeclampsia and single cell accreta extravillous trophoblast overlap

	X	logFC	AveExpr	t	P.Value	adj.P.Val	B
1	FLT1	0.481560452	1.483620593	9.831963965	5.87074036694665e-18	9.78476296958998e-14	30.07843387
8	CALM1	0.227821081	1.768484448	8.591697583	9.66166012651848e-15	2.01288611660854e-11	22.95842384
9	INHBA	0.36763224	1.319627209	8.551360331	1.22338528772422e-14	2.26557362116661e-11	22.73149502
11	SYDE1	0.304227916	1.40326042	8.189492552	9.99770563172154e-14	1.46464210957458e-10	20.71212487
12	FSTL3	0.697503831	1.894110822	8.180236576	1.05452122846913e-13	1.46464210957458e-10	20.66088151
15	COL17A1	0.494652529	0.632077272	7.989372502	3.15047204752722e-13	3.50059450774241e-10	19.6090854
17	FLNB	0.33326379	1.097786787	7.954073683	3.85319341147623e-13	3.77771615229849e-10	19.41561218
20	SLC16A10	-0.326240961	0.501327171	-7.859172911	6.60961916326086e-13	5.50812612970344e-10	18.8971453
31	NDRG1	0.405198895	1.816734463	7.613339325	2.64257455117444e-12	1.42076742078789e-09	17.56602849
33	INHA	0.483966187	0.761395408	7.572757431	3.31607386522679e-12	1.65617439396395e-09	17.34801805
34	LIMCH1	0.314200677	1.321908461	7.566653024	3.43112259445167e-12	1.65617439396395e-09	17.31526827
35	RDH13	0.316965621	1.003929412	7.564228976	3.47789666939091e-12	1.65617439396395e-09	17.30226659
42	TPBG	0.284955314	0.482823822	7.367742426	1.03580937817481e-11	4.11043688239038e-09	16.25455607
47	GDPD3	0.266165355	0.339008394	7.260752398	1.86662375752665e-11	6.61936556738227e-09	15.68935571
50	SEMA4C	0.197928263	0.238573166	7.147421917	3.46853717666488e-11	1.15620218246947e-08	15.09491135
52	DNM2	0.156930023	0.982910124	7.090568795	4.72501219757371e-11	1.51445727494156e-08	14.7983978
53	LRRC1	0.21944083	1.267888079	7.076243872	5.10683677036711e-11	1.60595563116431e-08	14.72386898
56	ZC2HC1A	-0.248503226	0.291994983	-6.980380485	8.57381903481684e-11	2.55178289023736e-08	14.22703208
59	IPMK	0.201466609	0.733166349	6.952509047	9.96147323247816e-11	2.8140317689104e-08	14.08321485
60	SFXN3	0.29079465	1.119846266	6.915148679	1.21746533678654e-10	3.38191579470353e-08	13.89088943
62	ERGIC1	0.229404226	1.048418625	6.876805755	1.49501278807664e-10	4.0189319578828e-08	13.69405316
63	GRHL1	0.185943825	0.839970544	6.800485156	2.24620667272104e-10	5.94246454194311e-08	13.30392943
70	HK2	0.536447818	0.322078784	6.681264191	4.22350793457849e-10	1.00561723922314e-07	12.69907232
72	FAM83B	0.154930789	0.754941263	6.643238376	5.15968604666061e-10	1.19439565749573e-07	12.50734633
77	MYO7B	0.140848438	-0.231779501	6.541655014	8.78327891454289e-10	1.90118064504787e-07	11.99806463
84	ACKR2	0.1820154	1.747281451	6.430478456	1.56452500263831e-09	3.10427835940152e-07	11.4456371
88	MTMR4	0.184454846	1.620847658	6.307455929	2.94551080252e-09	5.57873051654555e-07	10.84055726
91	ABCA7	0.095470974	-0.173594944	6.273214642	3.50858348655144e-09	6.37610560767303e-07	10.67333107
93	RASEF	0.321942728	0.00293006	6.250837573	3.93240648735245e-09	7.04746440050573e-07	10.56433064
96	BTG2	-0.221966704	0.874776678	-6.213176301	4.76205856474365e-09	8.26762813526899e-07	10.38139018
101	DDR1	0.151857873	1.130089268	6.162922225	6.14184534632542e-09	1.01352610284362e-06	10.1382867
108	ZNF662	0.141401153	-0.011430402	6.03233641	1.18332560897481e-08	1.82615628933178e-06	9.51205961
111	CADM3	-0.248167432	0.069096832	-6.016517237	1.28047907681276e-08	1.92267970930075e-06	9.436744635
113	HEY1	0.20542716	0.345864852	6.000373239	1.38768778982266e-08	2.04368453939604e-06	9.360006488
114	EFHD1	0.166281672	2.751223867	5.998906681	1.39785226790153e-08	2.04368453939604e-06	9.353041607
124	EZR	0.101561735	2.36063227	5.861330616	2.75937941210767e-08	3.70737961411132e-06	8.704315502
125	PAPPA2	0.335718794	1.845125674	5.859779122	2.78047910100147e-08	3.70737961411132e-06	8.697052546
126	ITGA5	0.184741529	2.060758494	5.844160031	3.00189507489956e-08	3.97084009629769e-06	8.624002065
145	SLC6A8	0.20300876	0.469734896	5.69421752	6.22566785348186e-08	7.15608318027463e-06	7.928967444
154	AFAP1	0.222560558	0.191484943	5.660364047	7.32882302527638e-08	7.91976443455949e-06	7.773634941
155	PLCL2	0.164961765	1.481123646	5.659333727	7.36523361946794e-08	7.91976443455949e-06	7.768916757
166	COL27A1	0.115952938	0.063551556	5.583687351	1.05819389701529e-07	1.06246492057553e-05	7.424022149
170	EPS8L1	0.164355186	0.56096529	5.560195263	1.18353028302134e-07	1.1603470133598e-05	7.317527816
173	PPP1R12C	0.125848003	0.393831158	5.552375418	1.22838380293605e-07	1.17987974418572e-05	7.282143873
176	ANKRD37	0.286622391	0.176794649	5.534241773	1.33888268777562e-07	1.26790669074752e-05	7.200216474
177	TIMP3	0.14339847	1.601263126	5.530600421	1.36221422652414e-07	1.28256719257333e-05	7.183786094
179	TRIP10	0.181583123	0.797182995	5.52825537	1.37744961583144e-07	1.28256719257333e-05	7.173208589
181	ARID3A	0.127327702	0.998563973	5.523782655	1.4069708919537e-07	1.29557921857416e-05	7.153042282
182	LAMA2	-0.185661561	0.643931393	-5.518418365	1.44319255736088e-07	1.32163133810626e-05	7.128870232
184	PLOD2	0.247558816	1.093566212	5.510243084	1.50015318533108e-07	1.35501264701606e-05	7.092061248
187	GLUL	-0.140357068	0.897558453	-5.487244288	1.67242926000313e-07	1.49060847467765e-05	6.988702609
190	LYN	0.227152526	1.650756207	5.472234075	1.79512902485927e-07	1.57470607670155e-05	6.921399327
193	PSMA7	-0.090416939	0.759671427	-5.468185888	1.82969794983222e-07	1.58008164403386e-05	6.903268816
194	SUN2	0.124618323	0.573278841	5.461895091	1.884710625169e-07	1.61919958709751e-05	6.875112023
203	UFM1	0.096392222	1.397038192	5.415646773	2.34178404386129e-07	1.92268545118405e-05	6.668772187
205	DSP	0.14551788	1.18760417	5.411333596	2.38955125636745e-07	1.9427634531647e-05	6.649588301
208	SPTLC3	0.164164249	2.208067544	5.389618981	2.64484720753555e-07	2.10882938543089e-05	6.553162679
210	MME	0.166783351	1.089994742	5.388631214	2.65707188420523e-07	2.10882938543089e-05	6.548782593
216	PKM	0.141941074	1.199606893	5.339767398	3.33572774494734e-07	2.57391547801098e-05	6.332778343
218	SH3TC2	-0.153034703	0.711857901	-5.328700511	3.51144953925678e-07	2.67968700292871e-05	6.284041155
220	PIK3CB	0.186756852	1.021974868	5.326410709	3.54891794488124e-07	2.68862797215162e-05	6.273965694
222	LIMD1	0.200354293	0.263524835	5.318284947	3.68505239205129e-07	2.76661118100536e-05	6.238234827
225	MMP14	0.128264531	0.838586614	5.306514947	3.89130503960194e-07	2.88250582644647e-05	6.186544992
237	FBN2	-0.234339315	2.229919388	-5.250257686	5.04299020973818e-07	3.54647754538845e-05	5.940559922
238	NEURL1	0.225153462	0.475134115	5.245041483	5.16522773562698e-07	3.60603548535234e-05	5.91784282
239	TMEM59	0.105614787	2.111216323	5.244800192	5.17095146696591e-07	3.60603548535234e-05	5.916792348
241	SARAF	0.081082492	2.018319394	5.240687342	5.26946873813106e-07	3.64424213520458e-05	5.898891934
247	TMEM184A	0.156060346	0.394883302	5.226360225	5.62713242876347e-07	3.79706138421865e-05	5.836611089
248	LEPROTL1	0.12596072	1.21175711	5.218254246	5.83984641137721e-07	3.92470645719452e-05	5.801425794
253	TRIM14	0.135894342	0.055487203	5.20220371	6.28437804074638e-07	4.13071255780859e-05	5.731866821
260	IL1RAP	0.189278238	0.8361299	5.179603787	6.96655682132102e-07	4.4658308669599e-05	5.634175197
273	KL	-0.213704219	0.464588451	-5.13432905	8.55665839959234e-07	5.21614663683396e-05	5.439355436
287	S100A6	0.146084691	0.868578036	5.047958186	1.26251898375888e-06	7.3318480495851e-05	5.07101424
294	NPEPPS	0.107145179	0.847779518	5.011555776	1.48553398216012e-06	8.4038052672545e-05	4.917089717
296	MAF	-0.134821395	0.30631101	-5.006973422	1.51618384188676e-06	8.53724192321847e-05	4.897769513
297	SLC20A1	-0.181719643	1.393102974	-5.001825058	1.55135208515771e-06	8.6774848863405e-05	4.876077846
298	CLDN4	0.118867601	0.751648827	5.00131035	1.5549112673055e-06	8.6774848863405e-05	4.87391009
300	EGLN3	0.313822039	0.501910921	4.996314121	1.58987443872443e-06	8.83281242340672e-05	4.8528761
302	RUSC2	0.121746343	-0.028046462	4.981055034	1.70144621864876e-06	9.38944016069249e-05	4.788728276
312	FABP4	0.341505547	1.171652675	4.944739079	1.99840804014572e-06	0.000106755	4.636622098
324	SRPX	-0.224313245	0.650060085	-4.87367466	2.73167658128805e-06	0.000140521	4.34128657
327	FOXJ3	0.157044677	1.524960928	4.840481716	3.15783387396565e-06	0.000160953	4.204398433
332	SLC16A3	0.136479004	1.111204255	4.823605114	3.39853221010068e-06	0.000170539	4.135059444
349	INPP5B	0.128764525	0.806347647	4.755133777	4.57049359107404e-06	0.000218271	3.855553182
351	KRT17	0.10644508	0.048688997	4.751483833	4.64288207473665e-06	0.000220464	3.840735959
357	RPS6KA5	0.142080159	0.759369306	4.734243646	5.00006250043322e-06	0.000233434	3.770861193
358	HMGN3	0.123473165	0.323438808	4.731266554	5.06437429496869e-06	0.000235776	3.758813916
368	INSIG1	0.192715509	1.291066102	4.70614681	5.63981388745985e-06	0.000255431	3.657385415
371	VWCE	0.213512266	0.142773809	4.698956423	5.81584471924638e-06	0.000261274	3.62842549
372	FKBP1A	-0.11103891	0.387574111	-4.697742662	5.84607848500526e-06	0.000261926	3.62354019
387	GREB1L	0.115666172	-0.601470665	4.666350497	6.68296483661072e-06	0.000287105	3.497513952
388	SLIT2	-0.181373517	0.306984919	-4.666326008	6.68366077567463e-06	0.000287105	3.497415887
389	SREBF1	0.092767511	0.397985651	4.66534205	6.71168222076349e-06	0.000287567	3.493475859
394	ATG16L2	0.079495435	0.040790848	4.646214592	7.27948974416684e-06	0.000307937	3.417007301
398	ADCY7	-0.169196299	0.302730219	-4.62635117	7.91815336251139e-06	0.000331588	3.337844263
399	NREP	-0.208432274	1.160378178	-4.624225098	7.98963351250625e-06	0.000333742	3.329386077
405	CCND1	-0.154403218	1.196503314	-4.601586699	8.79042838552427e-06	0.000361753	3.239503711
406	ACSF2	0.100777054	0.452656428	4.600795547	8.81977021613064e-06	0.000361986	3.236368534
408	RASGRF2	0.179385827	0.236417039	4.599446537	8.87001974345271e-06	0.000362224	3.231023603
417	TLE6	0.121173344	0.101160874	4.565901617	1.02122044998963e-05	0.00040817	3.098493302
418	PDZRN3	-0.116475066	-0.335122605	-4.564803246	1.02593081468771e-05	0.000409072	3.094166153
421	JUP	0.141678601	1.432874243	4.548191945	1.09977462268419e-05	0.000434731	3.028819794
432	WNT2	-0.232272634	0.382923527	-4.530547226	1.18381816299847e-05	0.000456729	2.959604999
434	SDC4	0.155354168	1.215847219	4.524817799	1.21241530817411e-05	0.000465607	2.937173948
438	ENPP1	-0.175047757	0.78612277	-4.516699119	1.2540804987073e-05	0.000477209	2.905425604
440	CXXC1	0.123908928	0.554005895	4.510363857	1.28754816534658e-05	0.000486566	2.88068136
455	BCAR3	0.147561378	1.115858257	4.49111022	1.39462583319768e-05	0.000510862	2.805642262
456	HIGD1B	-0.199146559	0.657288598	-4.48894557	1.40718744765004e-05	0.000514333	2.797220998
461	TFAP2A	0.094194787	1.645772438	4.483189022	1.44112559208297e-05	0.000520256	2.774840975
466	PID1	-0.114394179	0.076251577	-4.468741891	1.52980697534524e-05	0.000547152	2.718770372
467	GLIS3	0.145521895	-0.131519327	4.467128696	1.54002936539405e-05	0.000548175	2.712517969
474	CTSC	-0.18041501	1.177699681	-4.458109989	1.59840120108469e-05	0.000561159	2.677595077
475	F13A1	-0.176222848	1.821609327	-4.457977882	1.59927186643855e-05	0.000561159	2.677083921
479	PADI1	0.188074657	-0.424234674	4.446135123	1.67920523530213e-05	0.000584286	2.631308353
482	GOLGA2	0.080637853	0.585722222	4.442876189	1.70186762077124e-05	0.000588486	2.618727979
483	COG3	0.119539289	0.98325576	4.441788066	1.70949967470465e-05	0.000589901	2.614529099
508	UGP2	0.115940265	1.034447024	4.388851371	2.12329498359716e-05	0.000696102	2.411207596
512	SOX5	-0.085295838	-0.433615251	-4.385959812	2.14847420407001e-05	0.000699387	2.400155505
513	GSE1	0.127895226	1.504074222	4.385091101	2.15609470948963e-05	0.000700032	2.396836216
516	SLC1A6	0.118323433	-0.579822596	4.38216067	2.18199312923657e-05	0.000704792	2.385642974
517	BMP4	-0.113686616	-0.311726693	-4.370687086	2.28630081923686e-05	0.000737056	2.341873267
524	ARPC5	-0.116965281	1.614735204	-4.353100522	2.45553852739919e-05	0.00078031	2.274955445
533	MIB2	0.090411833	0.550346212	4.337123591	2.6196686213415e-05	0.00081782	2.214343128
537	GJA1	-0.136020506	1.200526083	-4.335395419	2.63804075351657e-05	0.000818775	2.207797226
542	SEMA7A	0.114963415	1.49585293	4.306600698	2.96298225156398e-05	0.000911144	2.099027417
551	CYP11A1	0.129518211	2.519104563	4.293976692	3.11725354343933e-05	0.000942927	2.05151874
568	TECR	0.098866239	2.167059497	4.262181533	3.54070906077035e-05	0.001038375	1.932343625
575	SEC23A	0.111465318	0.702699069	4.252479238	3.68055532542537e-05	0.001066849	1.896115015
584	STAT4	-0.216188326	-0.219746382	-4.237635592	3.90480432432938e-05	0.001114407	1.840813475
590	GUCY1A2	-0.10076293	0.297031017	-4.226950595	4.07427177294469e-05	0.001150947	1.801099178
614	SLC7A7	-0.139234441	0.005015162	-4.181427646	4.87856218964069e-05	0.001324283	1.632781261
622	FGD6	0.145288326	0.322244836	4.162995569	5.24568445349329e-05	0.001405624	1.565038473
623	CCND2	-0.168614194	0.800192317	-4.161868573	5.26896877794966e-05	0.001407622	1.560904127
624	ELF3	0.157267675	0.635234096	4.161817341	5.27002959088447e-05	0.001407622	1.560716208
630	ACSS1	-0.169854888	1.177903677	-4.152154561	5.47380677350186e-05	0.001448126	1.525305316
636	P2RY1	-0.107118386	0.016541577	-4.143572396	5.66109738625782e-05	0.001483546	1.493909129
637	IRF2BP2	0.156144233	0.909453766	4.14250187	5.68488527485184e-05	0.001487441	1.489996424
640	SLC23A2	-0.101493272	0.666844418	-4.136641807	5.81680374337612e-05	0.001514823	1.468592455
641	SLC19A3	-0.160812477	1.603397253	-4.134028693	5.87656795957711e-05	0.001527999	1.459055757
642	PDLIM2	0.072592749	0.546846006	4.133031394	5.89953151304873e-05	0.001531581	1.455417324
646	TCF21	-0.160235641	0.735227634	-4.13036703	5.96130217246483e-05	0.001538034	1.445700362
655	BMP5	-0.168985559	0.901876127	-4.123619491	6.12051583110526e-05	0.00155516	1.421114261
666	RASSF7	0.120307741	0.457879766	4.110045887	6.45319740825391e-05	0.001614947	1.371752621
670	CPQ	-0.097732646	0.353829129	-4.099579079	6.7214644281105e-05	0.00167204	1.333777475
671	PRSS22	0.089432868	0.279443322	4.094423356	6.85749289743579e-05	0.001703336	1.315100065
673	MYO1B	-0.106619875	0.438100563	-4.090181228	6.97138573685566e-05	0.00172648	1.299746333
682	DVL1	0.091584909	0.262751992	4.071040927	7.50811935433306e-05	0.001834865	1.230628744
684	COL1A2	-0.178209252	1.084363433	-4.067494297	7.61181426793567e-05	0.001854768	1.217849913
685	NDUFA4	-0.108987659	0.623119944	-4.066812777	7.6318962902205e-05	0.001856946	1.215395353
710	JUNB	0.094566006	0.871230624	4.032261495	8.71898313457763e-05	0.002044741	1.09138687
715	ZNF331	0.112467325	0.331634596	4.026910365	8.90002877907325e-05	0.002073208	1.072256873
718	KIFC2	0.082813925	-0.033646661	4.025149934	8.96036976388542e-05	0.002079979	1.06596788
722	ZFAND5	-0.077685406	1.59225848	-4.01680709	9.25167722092112e-05	0.002135702	1.036193801
726	MXRA5	-0.14532312	0.000301836	-4.01078671	9.46747862454293e-05	0.002173477	1.014738989
730	HPCAL1	0.168043135	0.677338739	4.004587127	9.69471590278146e-05	0.00221345	0.99267259
731	BASP1	0.115549673	2.183926782	4.003985437	9.71704480328013e-05	0.002215513	0.990532433
738	PDPN	-0.165900979	0.504185843	-3.994706023	0.000100677	0.002273685	0.957559186
745	CXCL14	-0.221811292	0.784682118	-3.98139273	0.000105919	0.002367521	0.91035968
752	AP2A2	-0.085019026	0.512443453	-3.970839086	0.000110258	0.002443703	0.873034223
762	AVL9	0.07799371	0.348711849	3.963358967	0.000113435	0.002481132	0.846627449
763	MARCKS	0.08795996	1.556658152	3.962638746	0.000113746	0.002484663	0.844087005
766	TRAK2	-0.093980694	0.539717043	-3.959451122	0.00011513	0.002501931	0.832847732
776	MTUS1	0.093274407	0.68930273	3.939261511	0.000124275	0.002667757	0.761830959
789	LAMC3	-0.104149271	0.749671962	-3.919903913	0.00013369	0.002824086	0.69401705
790	ELL	0.092644037	0.451722856	3.918128898	0.000134586	0.002839425	0.687812347
795	CYSTM1	-0.155216871	0.703828831	-3.915233901	0.00013606	0.002846665	0.67769756
806	WWC3	0.115481735	1.121872058	3.902896495	0.000142518	0.002947077	0.634660188
818	RALGAPA2	-0.094329042	0.712973557	-3.890261169	0.000149433	0.003044734	0.590698091
828	FRMD4A	0.089481999	-0.008591156	3.871024869	0.000160575	0.003232258	0.523992249
834	LYVE1	-0.177402325	1.872160434	-3.858592331	0.000168192	0.003361226	0.481023413
835	ENTPD6	-0.103682125	0.033163	-3.857588254	0.000168822	0.003369774	0.477558091
836	TNFSF10	0.199474716	1.593530192	3.854514821	0.000170764	0.003404462	0.466955478
837	COL15A1	-0.137385961	1.106254034	-3.852336011	0.000172154	0.003428066	0.459443288
840	MXD1	0.122687427	1.328042146	3.847251972	0.000175438	0.003480992	0.441927836
876	NIN	-0.104264931	1.069431292	-3.80193844	0.00020746	0.003941362	0.286652077
882	MUC1	0.274210903	0.265276754	3.796806593	0.000211417	0.00399264	0.269162019
883	IL1R2	0.229579163	0.398173175	3.796667159	0.000211526	0.00399264	0.26868708
884	ADCY3	-0.125616841	0.734542081	-3.79548669	0.000212447	0.004005485	0.264666745
885	WFDC1	-0.147489775	0.645022146	-3.794965925	0.000212854	0.004008633	0.262893497
887	LETM2	0.112445203	-0.407054937	3.792943327	0.000214444	0.004029462	0.256008282
889	EGFL6	-0.144717896	1.298270607	-3.791506002	0.00021558	0.004041702	0.251117258
891	PDGFRB	0.109233667	1.043319697	3.790360134	0.00021649	0.004049653	0.247219113
895	CTDSPL	-0.099670773	1.150552589	-3.786117453	0.000219891	0.004088179	0.232794326
921	MAST4	0.088220259	0.371117261	3.76716801	0.000235711	0.00426558	0.168530179
922	FBXO22	0.119621611	0.905732714	3.764541171	0.000237988	0.004302102	0.159642638
939	NRP2	-0.111040405	0.168944324	-3.750354697	0.000250645	0.004448885	0.111733167
944	GPX3	0.131233051	1.880064077	3.74665684	0.000254048	0.004482365	0.099269601
947	PCDH10	-0.123126977	-0.07771898	-3.742925516	0.000257526	0.004532134	0.086703537
948	HSPG2	0.127278687	0.313566936	3.742651606	0.000257783	0.004532134	0.085781494
950	COL14A1	-0.159002462	0.683319455	-3.741568501	0.000258801	0.004540467	0.082136055
957	MPRIP	0.077292101	0.672476902	3.734995486	0.000265067	0.004615006	0.060031796
971	COBLL1	0.093235313	2.132242814	3.716882942	0.000283083	0.004855923	-0.000711949
983	PRSS8	0.097174914	1.683118615	3.703893361	0.000296711	0.005029458	-0.044124112
985	VWF	0.114312055	0.862681373	3.702156151	0.00029858	0.005052215	-0.049920433
986	CDK19	0.104658106	0.825570913	3.700775917	0.000300073	0.005068878	-0.054524072
987	RCAN1	-0.10744908	0.284750353	-3.700683483	0.000300173	0.005068878	-0.054832325
988	SET	-0.071116015	0.619638301	-3.698880552	0.000302134	0.005096832	-0.060843557
991	SERPINF1	-0.121854346	1.42798594	-3.696931899	0.000304268	0.005115792	-0.067337908
996	MATN2	-0.125158328	0.23713992	-3.69458291	0.000306858	0.005134944	-0.075162699
1004	PLTP	-0.168503737	1.572894135	-3.684691053	0.000317998	0.005278955	-0.108068396
1011	CD24	-0.126801065	0.477319787	-3.677622077	0.000326192	0.005377485	-0.131538687
1021	ZSWIM6	-0.131998693	0.287293535	-3.665991691	0.000340108	0.005551996	-0.17007202
1032	NFE2L2	-0.092385206	1.403209881	-3.659195653	0.000348498	0.005628315	-0.192541294
1040	UPK1B	0.241036801	0.408710355	3.649035103	0.000361407	0.005789313	-0.226069546
1052	MX1	0.182992873	0.426732392	3.638003378	0.000375933	0.005955969	-0.262384392
1062	RAB8B	0.098320676	0.861798488	3.631888186	0.000384221	0.006029958	-0.28247513
1072	SOGA1	-0.063448147	-0.131684242	-3.621351154	0.000398908	0.006202054	-0.317026966
1074	GNB4	-0.082409814	0.204430252	-3.619197107	0.000401975	0.006238099	-0.324079925
1087	PDLIM1	-0.128490984	0.872534528	-3.604416669	0.000423627	0.006494376	-0.372380432
1090	SAMD5	-0.133726838	-0.229741723	-3.601580397	0.000427906	0.006543029	-0.381630039
1091	SLC9A3R2	0.091870884	0.163414124	3.600900942	0.000428937	0.006552782	-0.383844962
1092	CEP104	0.069331901	0.320167753	3.600375889	0.000429735	0.006558966	-0.385556317
1093	ZFP36L1	0.075988836	1.464431854	3.599924601	0.000430422	0.006563446	-0.387027076
1094	KLF5	0.087420142	0.615194818	3.599659604	0.000430826	0.006563602	-0.387890633
1103	ACVRL1	-0.162559787	1.147613707	-3.595488256	0.000437234	0.006606871	-0.401476992
1112	PROM1	-0.140810254	0.411077069	-3.583990365	0.000455365	0.006825145	-0.438857902
1118	IGF1	-0.126089251	-0.007846765	-3.580013638	0.000461799	0.006884433	-0.451763269
1129	PTPRF	0.115701562	1.147312695	3.569616182	0.000479028	0.007071036	-0.485448398
1134	HSPA2	0.117536371	1.154656876	3.566775906	0.000483838	0.007111231	-0.494635842
1135	PYGL	-0.116852285	1.031487714	-3.566036447	0.000485098	0.007123164	-0.497026762
1142	HSPA8	-0.070339139	2.514194719	-3.55728467	0.000500247	0.007300884	-0.525292483
1144	CRTAP	-0.088052691	0.71129916	-3.554802865	0.000504623	0.007351876	-0.53329735
1150	CD44	-0.106158607	0.836454004	-3.5526945	0.000508369	0.007362005	-0.54009402
1170	FILIP1L	-0.124748102	0.298706861	-3.53276722	0.000545089	0.007764958	-0.604164943
1174	PMEPA1	0.083622659	-0.250555969	3.527592051	0.000555026	0.007879571	-0.620754571
1177	TGFBR2	-0.123262772	0.892620181	-3.524642656	0.000560765	0.007940756	-0.630200018
1187	RBM3	-0.100244372	0.917559319	-3.518979222	0.000571942	0.008030798	-0.648318464
1189	CTPS1	-0.097802289	0.022719268	-3.51658855	0.000576723	0.008084303	-0.655959301
1192	CEBPB	0.120982005	2.37443728	3.514963938	0.000579993	0.008109682	-0.661149223
1195	ANKRD24	0.094904621	0.24733486	3.511428255	0.00058717	0.008188553	-0.67243717
1199	GLRX	0.091468871	1.951960564	3.508155334	0.000593888	0.008255495	-0.682877657
1200	NFXL1	0.062252269	0.456535863	3.505641836	0.000599097	0.008316294	-0.690890021
1205	TNNI2	0.085883803	-0.275172218	3.502524855	0.000605615	0.008376591	-0.700819376
1219	AP1G2	0.074447237	0.408383057	3.486214621	0.000640826	0.008761812	-0.752654669
1234	EID1	-0.070418471	0.301062961	-3.471153407	0.00067504	0.009117415	-0.800338168
1241	SCFD1	0.068516711	0.76245277	3.463037302	0.000694181	0.009320207	-0.825960879
1247	RRAD	0.112406532	-0.046953016	3.456326297	0.000710391	0.009494861	-0.847109143
1250	CRIM1	0.102512197	1.909239356	3.451137724	0.000723167	0.009638817	-0.863435876
1253	ARHGAP27	0.055884085	0.177442947	3.449297349	0.00072775	0.009675168	-0.869221919
1256	NDFIP2	0.110698645	1.410061797	3.448074429	0.000730811	0.00969779	-0.873065259
1265	ZSWIM4	0.05213273	-0.132273316	3.437742983	0.000757153	0.009975862	-0.905488174
1270	LDHB	-0.14444771	1.452753697	-3.434901513	0.000764552	0.010033695	-0.914390951
1271	GATA3	0.10797134	1.234265064	3.432687131	0.000770366	0.010102033	-0.921324612
1278	DAB2IP	0.068932919	-0.029052603	3.423605598	0.000794644	0.010363322	-0.949720771
1291	KRT14	0.097556045	-0.157524373	3.409377085	0.000834128	0.010768712	-0.994081404
1292	NEK6	0.090274549	0.317203687	3.408837346	0.000835661	0.010775639	-0.995761059
1309	SIK3	-0.098578433	1.229617865	-3.391210901	0.000887212	0.011294298	-1.050489104
1311	KCNK3	-0.105770064	0.446308787	-3.390818855	0.000888392	0.011294298	-1.051703601
1313	ENPP2	-0.135221152	1.495878372	-3.389304812	0.000892962	0.011335103	-1.056392744
1319	IDS	0.088985149	1.444000392	3.383923878	0.000909381	0.0114862	-1.073043522
1320	STRAP	-0.054982284	0.889092261	-3.383824012	0.000909689	0.0114862	-1.073352333
1321	SLC25A6	-0.065562263	2.285104562	-3.383547813	0.00091054	0.011488238	-1.074206369
1324	COL3A1	-0.1381061	1.534230579	-3.380772921	0.000919127	0.011570314	-1.082783334
1330	PALLD	-0.08556161	0.518289453	-3.376311602	0.000933093	0.011693134	-1.096560264
1336	VAV3	-0.091407393	0.499676308	-3.37308991	0.000943302	0.011749322	-1.106499427
1340	CCDC68	-0.113610126	0.026549449	-3.372505703	0.000945164	0.011756012	-1.108300877
1353	CEBPA	0.094530091	1.280635353	3.363484192	0.000974364	0.012002748	-1.136085494
1375	ZNF692	0.080170554	-0.015134513	3.35168095	0.001013841	0.012289226	-1.172340877
1377	GNE	0.099411339	1.683375579	3.350615542	0.001017477	0.012315386	-1.175608048
1384	COL1A1	-0.134005789	1.28784375	-3.345606708	0.001034735	0.012460928	-1.190956133
1400	ELOVL2	-0.114440402	0.246215424	-3.335985327	0.001068655	0.012722341	-1.220382629
1409	PRDX3	-0.09904023	1.604858289	-3.323232719	0.001115217	0.013191856	-1.259273436
1413	ANXA6	-0.063462499	1.2840595	-3.316677018	0.001139884	0.013445468	-1.279216016
1417	LAMC1	-0.094390678	1.627561224	-3.315118236	0.001145824	0.013477376	-1.283952871
1423	NFIA	-0.089433422	-0.192597946	-3.312396067	0.001156266	0.013542852	-1.292220445
1426	SH3BGRL	-0.116076397	0.905286914	-3.311524275	0.001159628	0.013553665	-1.294866951
1437	GALNT10	-0.067034554	-0.101726402	-3.306240165	0.001180207	0.013688598	-1.310895109
1444	RARRES2	-0.085265172	0.043699951	-3.303022225	0.001192906	0.013768812	-1.320645191
1474	RAPGEF1	0.085095909	1.106681393	3.277858338	0.001296694	0.014662139	-1.396606839
1479	SRSF5	0.102784877	1.89608097	3.275217996	0.001308058	0.014740643	-1.404548076
1485	SLC22A3	-0.124580095	-0.061265111	-3.272095468	0.001321619	0.014826252	-1.413932415
1486	F5	-0.155643733	1.443549529	-3.27203504	0.001321882	0.014826252	-1.414113947
1495	INMT	-0.116736374	0.637108217	-3.268900861	0.001335627	0.014887729	-1.423525365
1496	ZEB2	-0.096472601	0.52202794	-3.268749127	0.001336296	0.014887729	-1.423980799
1505	IDO1	-0.162587491	0.84912202	-3.26329855	0.001360528	0.015067057	-1.440328726
1506	EDN1	0.134826165	0.218421484	3.262525006	0.001364	0.015095477	-1.442646903
1526	SLC35A3	0.098392048	0.719694788	3.249582045	0.001423332	0.015526663	-1.481364093
1533	RBPJ	-0.066767812	1.013973159	-3.246442129	0.001438083	0.015635053	-1.490736642
1539	PMP22	-0.148615933	1.059974337	-3.242597276	0.001456341	0.015771818	-1.502202701
1550	HNRNPA3	-0.06707376	0.885433356	-3.237800266	0.001479421	0.015902908	-1.516491741
1554	MEST	-0.077021907	1.034117583	-3.237083979	0.001482897	0.015904404	-1.518623798
1565	GALE	0.07003287	0.219495663	3.229750477	0.001518919	0.01617625	-1.540428699
1578	STAB1	-0.117048121	0.868669897	-3.221408454	0.001560885	0.016486228	-1.565180048
1580	CDH11	-0.138713064	1.158268513	-3.220038959	0.001567876	0.016539111	-1.569238116
1585	NEDD9	0.081026084	0.504939087	3.214249616	0.001597755	0.016801126	-1.586376446
1599	RPSA	-0.074460134	1.537464374	-3.206043161	0.001641016	0.017104952	-1.61062425
1602	EVPL	0.058340926	0.374073603	3.20144816	0.001665712	0.017329853	-1.624177646
1608	STK3	0.079111523	1.650109334	3.196754203	0.001691296	0.017523025	-1.638005451
1612	CD63	0.075974975	1.777828858	3.193175017	0.001711049	0.017691099	-1.648537408
1620	TUBA1B	-0.078064915	1.654858561	-3.182508769	0.001771192	0.0182225	-1.679862462
1629	ELF4	0.089399384	0.897586827	3.176541485	0.001805689	0.018474781	-1.697347549
1632	COL6A3	-0.1616398	0.907455369	-3.174448545	0.001817935	0.018564666	-1.703473414
1637	PAWR	-0.081140542	0.646752996	-3.170097058	0.001843645	0.018760624	-1.71619858
1653	PHACTR2	0.081355525	1.740027981	3.156325733	0.001927247	0.019432201	-1.756369963
1656	DAPK1	0.107907207	2.201015996	3.154220871	0.001940331	0.019528679	-1.762496449
1659	PTPN3	-0.109235237	0.953796632	-3.153434251	0.001945241	0.019533216	-1.764785096
1663	AOC1	0.19311032	2.440472278	3.152094466	0.001953632	0.019579785	-1.768682011
1673	COL5A2	-0.112937266	0.436246049	-3.14551253	0.001995341	0.019878271	-1.787805274
1694	TMCC3	0.076800582	0.677792078	3.13002462	0.002096763	0.020622996	-1.832666087
1702	PSMA6	-0.062590477	1.580942062	-3.125675922	0.002126088	0.020819921	-1.845227245
1707	EHD1	-0.08095394	1.227465362	-3.121047423	0.002157716	0.021067749	-1.858579792
1716	ADAP1	0.052258012	-0.343990518	3.11439529	0.002203935	0.021393085	-1.877739845
1741	SNX25	0.064586253	0.234054487	3.100433088	0.002303941	0.022056162	-1.917838336
1745	STXBP6	-0.081386533	-0.121170599	-3.097733098	0.002323757	0.022194879	-1.925574273
1746	SRPK1	-0.060348172	0.936627646	-3.096418549	0.002333463	0.022266454	-1.929338537
1750	GNB1	-0.057102772	1.843321892	-3.0948966	0.002344746	0.022331359	-1.93369495
1756	PEG10	-0.087052633	1.802552732	-3.090800399	0.002375365	0.022545674	-1.945410527
1765	TFPI	0.093952842	1.992896331	3.085387448	0.002416393	0.022818147	-1.960871231
1792	RPL9	-0.053999755	2.285886844	-3.069260394	0.002542547	0.023647673	-2.006792701
1794	SAMHD1	-0.080753919	0.501251405	-3.06820876	0.002550981	0.023699666	-2.009779852
1801	MAP4K4	-0.072927612	0.455898411	-3.065655302	0.002571567	0.023798063	-2.017029159
1804	ERBB3	0.088849953	0.680867194	3.064329303	0.002582318	0.023852372	-2.020791595
1807	STAT2	0.060876463	0.74509465	3.063319942	0.002590529	0.023893943	-2.02365463
1808	COX7A2	-0.071220604	1.461524862	-3.0625328	0.00259695	0.023939912	-2.025886769
1811	KCNK1	0.109458756	-0.115677883	3.061698473	0.002603771	0.023963032	-2.02825216
1813	ZNF432	0.097096248	0.198308636	3.059906517	0.002618477	0.024058439	-2.033330594
1830	SH2D3A	0.061529283	-0.009687003	3.05354475	0.002671309	0.024320543	-2.051338792
1833	PRKG1	-0.087909458	-0.188469906	-3.052443652	0.002680553	0.024373582	-2.054452304
1845	CMAS	-0.083679834	1.003254773	-3.044610815	0.002747165	0.024811904	-2.076572209
1846	LAMB3	-0.098420889	-0.287010781	-3.044500719	0.002748112	0.024811904	-2.076882761
1852	EMP2	0.066899593	0.852487757	3.041844739	0.00277105	0.024929974	-2.084371619
1856	ALS2CL	0.049573777	-0.336786776	3.039337128	0.002792869	0.025080147	-2.091436837
1865	NLRP2	0.132408793	0.783271674	3.031674144	0.002860532	0.025563341	-2.112995491
1880	RDH10	-0.092514384	1.07348048	-3.02315585	0.002937519	0.026042355	-2.136904008
1886	ZMYND11	-0.069890247	0.189955628	-3.017804359	0.002986857	0.026395514	-2.151893771
1889	GPAM	-0.067515819	-0.404590638	-3.014907905	0.003013878	0.026592006	-2.159997071
1901	RPS18	-0.061631859	1.967450385	-3.010485265	0.003055571	0.026789692	-2.172356846
1907	HECW2	-0.108650281	0.119604334	-3.007137052	0.003087488	0.026981518	-2.18170329
1921	ABCD1	0.084849417	0.481254417	3.000641167	0.003150288	0.027325058	-2.19981011
1931	SOX7	0.076609417	0.149269321	2.995686592	0.003198975	0.027607239	-2.213597333
1937	SLC7A1	0.127912385	0.756260356	2.992598778	0.003229668	0.027789816	-2.222179665
1942	TSPAN3	-0.077830446	0.821228518	-2.990421575	0.003251472	0.027905395	-2.228226311
1952	SORBS2	-0.07616723	-0.127108548	-2.984473173	0.003311734	0.028276987	-2.244726652
1962	ADAM12	0.103334701	2.552447706	2.979249836	0.003365497	0.028589572	-2.259191707
1963	AKAP12	0.060657888	-0.116108566	2.978106471	0.003377372	0.028673499	-2.262355043
1964	IER2	0.065081291	0.337905618	2.977967547	0.003378818	0.028673499	-2.262739331
1988	TPT1	-0.102954349	1.341539219	-2.969127382	0.003471977	0.029108367	-2.287159952
2012	PRKCZ	-0.067354934	1.300938681	-2.956218679	0.003612256	0.029920625	-2.322703955
2014	HPS4	0.040943236	-0.16472309	2.955508661	0.003620121	0.029920625	-2.324654993
2015	SFN	0.08134799	-0.196058649	2.955465672	0.003620598	0.029920625	-2.324773107
2026	MMRN2	0.104952164	0.312779756	2.950942203	0.00367108	0.030175855	-2.337193068
2028	COL21A1	-0.113731355	-0.047494665	-2.950884838	0.003671725	0.030175855	-2.337350467
2031	LAMB1	-0.094002112	1.198459254	-2.948836287	0.003694802	0.030320666	-2.342969453
2034	COG6	0.061775984	0.941554971	2.94751654	0.00370974	0.030393781	-2.34658756
2039	FBLN5	-0.097760604	0.442535193	-2.946314929	0.003723389	0.030433014	-2.349880546
2045	APLP2	-0.065231997	1.479167013	-2.94279064	0.003763688	0.030652199	-2.359531877
2062	IFI27	0.114896061	0.884780122	2.935300609	0.003850665	0.031124655	-2.380009338
2065	EPS8L2	0.072022301	0.666838142	2.934095895	0.003864826	0.031193731	-2.383298645
2070	ANKRD9	0.056747591	0.30469895	2.932108625	0.003888289	0.031307304	-2.388721988
2080	EPN2	-0.052298187	0.579344976	-2.927238102	0.003946349	0.031622016	-2.402000009
2086	GNAS	-0.110249661	0.575666912	-2.923083463	0.003996501	0.031931778	-2.413310847
2087	HES1	0.115934268	0.755450665	2.922915663	0.003998539	0.031932752	-2.413767375
2095	SMAD5	-0.072202916	0.389449706	-2.918255213	0.00405552	0.032264126	-2.426437581
2102	CEBPD	0.079275798	1.525471446	2.913944683	0.004108883	0.032579808	-2.438140429
2116	FCGRT	-0.086917574	0.812860388	-2.904914294	0.00422277	0.033248509	-2.462607415
2125	MBD1	0.045529686	0.133810084	2.901400566	0.004267859	0.033474077	-2.472109217
2130	IGFBP3	0.107551916	1.97412945	2.898279087	0.004308285	0.033711823	-2.480541695
2137	HDAC5	0.053561526	0.380408281	2.896160818	0.004335917	0.033816908	-2.486259448
2157	PLXNB2	0.097781677	1.239367659	2.890289755	0.004413355	0.034101706	-2.502087445
2169	RAD54L2	-0.093170758	0.980346858	-2.884975881	0.004484532	0.034459497	-2.516388561
2173	STXBP5	0.069268512	0.146987305	2.884091095	0.004496485	0.034488225	-2.518767484
2188	FGF7	-0.124672719	-0.639561172	-2.878697617	0.00456998	0.034796841	-2.533254808
2194	RAB5A	0.053694524	1.836688499	2.877166786	0.004591039	0.034876412	-2.537362329
2225	GNG11	-0.114329752	1.92583844	-2.861522103	0.004811405	0.036041211	-2.57922802
2227	EGFR	0.066048428	1.570562204	2.859594846	0.004839211	0.03620436	-2.584371287
2229	SERPINE1	0.1041168	2.225965817	2.85714254	0.004874804	0.036444428	-2.590911269
2233	PFDN5	-0.073496536	1.080777328	-2.856267676	0.004887559	0.036480495	-2.5932432
2235	MGAT5	-0.073819262	0.65639032	-2.855515552	0.004898549	0.036529809	-2.595247461
2249	TRIML2	0.10031324	0.180375172	2.848666318	0.004999677	0.037035886	-2.613477539
2254	DTX4	0.057291498	0.55590992	2.847069014	0.005023533	0.037146065	-2.617723316
2255	TMSB4X	-0.061037099	2.015454547	-2.846359925	0.005034157	0.037194612	-2.619607455
2277	GABPA	0.064256697	0.064301614	2.837716728	0.005165312	0.037808629	-2.6425397
2283	ATF4	0.061851683	1.020783696	2.834436728	0.005215894	0.03807854	-2.651225864
2284	SPRY4	-0.061650723	0.097630794	-2.833835179	0.00522522	0.038129921	-2.652817922
2291	DOCK5	0.077530851	0.399800151	2.830339686	0.005279711	0.038409843	-2.662063077
2295	LDB2	-0.087575387	0.837059821	-2.828082869	0.005315168	0.038600395	-2.668026646
2298	RPL8	-0.070252543	2.051433899	-2.827084085	0.005330929	0.038664314	-2.670664538
2301	RABEP2	0.057295052	-0.166205325	2.824672551	0.005369159	0.038890821	-2.677030201
2320	RPS13	-0.0548645	2.706814068	-2.816281824	0.005504135	0.03954199	-2.699140969
2332	TMEM176A	-0.105892679	0.347699011	-2.810047712	0.005606413	0.040069507	-2.715530482
2338	PNPLA3	0.056910968	-0.575081363	2.807928797	0.005641569	0.040217293	-2.721093686
2343	BAMBI	-0.135778051	0.869715086	-2.803865041	0.005709555	0.040606462	-2.731752509
2344	DGKZ	0.043457373	-0.036059145	2.803792305	0.005710779	0.040606462	-2.731943162
2345	PRMT9	-0.099856462	-0.180242145	-2.802025703	0.005740571	0.040800897	-2.736572343
2356	NR2F1	-0.099842134	0.411587936	-2.797141036	0.005823687	0.041198383	-2.749358404
2360	PFKFB4	0.077863418	0.518152803	2.794755521	0.005864675	0.041418024	-2.755595411
2364	KCTD11	0.087869109	-0.301051495	2.793163042	0.005892183	0.041541883	-2.759756336
2367	ENAH	-0.076295983	0.066326433	-2.792117854	0.005910301	0.041616808	-2.762486106
2368	RCC2	-0.078857899	1.005065394	-2.791446966	0.005921957	0.041681275	-2.764237813
2369	EPB41L2	-0.074156221	0.450841253	-2.791051223	0.005928843	0.041712124	-2.76527093
2371	LHX5	0.04215308	-0.612596388	2.789363308	0.005958293	0.041871554	-2.769675884
2372	HSPE1	-0.082054167	1.160005043	-2.789320583	0.00595904	0.041871554	-2.769787353
2376	GAS6	-0.065955858	0.318992508	-2.788074016	0.005980878	0.041954248	-2.773038934
2407	GADD45G	0.109011482	1.554563424	2.776160517	0.006193285	0.042878002	-2.804048417
2415	CCL2	-0.14551741	0.646023396	-2.774000072	0.006232531	0.043007589	-2.809658995
2423	SPP1	-0.128577229	2.442339195	-2.771072217	0.006286078	0.043230752	-2.817256218
2440	FN1	0.117413227	1.863534539	2.762053661	0.006453655	0.044083223	-2.840612181
2441	KRT7	0.147022561	1.771454012	2.761661465	0.006461034	0.044115545	-2.84162632
2487	MEF2C	-0.078384499	0.591947691	-2.742355921	0.006833862	0.045780853	-2.891385789
2488	IQSEC1	0.062557229	0.820668087	2.742347476	0.006834029	0.045780853	-2.891407487
2497	BIN2	0.103616731	0.526575999	2.74002406	0.006880192	0.045923972	-2.897374752
2517	CYYR1	0.077956317	0.529648695	2.733110961	0.007019223	0.046479695	-2.91510274
2532	RPL31	-0.061628943	1.205607429	-2.727849815	0.007126734	0.046912033	-2.928567317
2556	UBB	-0.047497772	2.528007408	-2.718873714	0.007313609	0.047690113	-2.951485209
2558	PFKL	0.089975147	0.908411953	2.717783742	0.007336602	0.047802635	-2.954263484
2572	SLC44A5	-0.072151696	-0.093577474	-2.711107295	0.007478871	0.048464367	-2.971259358
2576	NAP1L1	-0.057361199	0.896488258	-2.708574237	0.007533499	0.048742561	-2.977697722
2577	EBF1	-0.082919253	0.03370039	-2.707344796	0.007560144	0.048877828	-2.980820673
2584	IVNS1ABP	0.099299505	0.867963049	2.703627397	0.007641226	0.049279497	-2.990255568
2590	RPS8	-0.059238276	1.815482687	-2.701436896	0.007689372	0.049482151	-2.995809638
2593	MYLK	-0.059147167	0.23003398	-2.70061893	0.007707421	0.049540914	-2.997882566
